# Make like a tree and leave: How will tree species loss and climate change alter future temperate broadleaved forests?

**DOI:** 10.1101/2023.06.26.546609

**Authors:** Bede West, Davey L. Jones, Emma L. Robinson, Aidan M. Keith, Simon Kallow, Robert H. Marrs, Simon M. Smart

## Abstract

Forest creation has the potential to reduce biodiversity loss and mitigate climate change but, tree disease emergence may counteract this. Further, given decadal timescales required for forest establishment, climate change is increasingly likely to act as a filter on plant community assembly. In the temperate lowlands succession takes 30 to 50 years for non-forest land to establish woodland plant assemblages, while the timescales required for new forest to sequester carbon suggest unassisted succession will be too slow for net zero 2050 targets. However, if plantations can establish faster than succession it would be beneficial to recommend planting native species as soon as possible. We explore scenarios of broadleaved woodland development across Wales, UK, as a case study area. We use a suite of empirical species niche models for British plants to estimate the potential species composition of forests with, and without, projected climate change. Additionally, we examine how tree canopy composition alters if *Fraxinus excelsior* is widely impacted by ash-dieback (*Hymenoscyphus fraxineus*). The results suggest soil total carbon and nitrogen could achieve baseline broadleaved forest values in less than 30 years. However only timber and woody flora species groups showed diversity surpassing baseline broadleaved forest diversity, with nectar plants and ancient woodland indicator species failing to reach baseline equivalents within 30 years; although complete congruence is unlikely given baseline forests could be hundreds of years old. Where *Fraxinus excelsior* was removed from the species pool we predicted that a scrub phase will persist or, if present, *Acer pseudoplatanus* will become the canopy dominant. The heavier shade cast this species is likely to result in differences in species composition of the understory and ground flora diversity is likely to decrease. Reliance on unassisted succession will also depend critically on (a) dispersal from local source populations and (b) on establishment filters that could be severe in landscapes with high management intensity history. These findings indicate that leaving the UK’s fragmented habitats to relying on already degraded successional processes could lead to poor afforestation outcomes.

**Highlights:**

- Afforestation can mitigate global change but tree disease makes outcomes uncertain
- Afforestation methods establishment timescales and time for benefits to occur
- We model afforestation and predict how soils and plants change with climate
- Ash loss from die-back is replaced by low low-canopy woodland / scrub over 30 years
- Afforestation achieves baseline forest values for some variables within 30 years
