## Supplementary material for "Make like a tree and leave: How will tree species loss and climate change alter future temperate broadleaved forests?": Table SM.1. afforestation_soils_change

Source_Code	Author	Litrature_Details	Site_Experiment_Details	Original_Habitat_Management_strategy	New_Habitat_management_strategy	Management_change	Taxon	afforestation type	conifer_broadleaved_scurb	Depth	Years_From_Origin	pH_matched_0Yrs	end_ph	pH_change over study time	pH change per year	percent_moisture_Matched_0Yrs	End_Percent_moisture	moisture_change over study time	moisture change per year	Percent_C_Matched_0Yrs	End_Percent_C	C_change over study time	C change per year	Percent_N_Matched_0Yrs	End_Percent_N	N_change over study time	N change per year
20	Vanguelova et al	Forestry 2019; 92, 242-252	100 yr Chronosequence of 40 plots in Kielder forest - pH (water), weighed before seiving and drying for moisture content (105°C for 48hr) - C and N % calculated with elemental analyser after milling and combustion at 900°C	Sitka Spruce (Morland control)	Sitka spruce (First Rotation)	Moorlad planted with conifer. estimated planting year from paper details	gymnosperm	planted conifer	conifer	40.1	30	3.81	3.72	-0.09	-0.003	80.63	77.82	-2.81	-0.093666667	44.99	43.97	-1.02	-0.034	1.59	1.47	-0.12	-0.004
20	Vanguelova et al	Forestry 2019; 92, 242-253	100 yr Chronosequence of 40 plots in Kielder forest - pH (water), weighed before seiving and drying for moisture content (105°C for 48hr) - C and N % calculated with elemental analyser after milling and combustion at 900°C	Sitka Spruce (Morland control)	Sitka spruce (First Rotation)	Moorlad planted with conifer. estimated planting year from paper details	gymnosperm	planted conifer	conifer	49.5	60	3.81	3.71	-0.1	-0.001666667	80.63	72.04	-8.59	-0.143166667	44.99	41.32	-3.67	-0.061166667	1.59	1.43	-0.16	-0.002666667
20	Vanguelova et al	Forestry 2019; 92, 242-254	100 yr Chronosequence of 40 plots in Kielder forest - pH (water), weighed before seiving and drying for moisture content (105°C for 48hr) - C and N % calculated with elemental analyser after milling and combustion at 900°C	Sitka Spruce (Clearfell control)	Sitka spruce (Second Rotation)	Clearfell planted with conifer. estimated re planting year from paper details	gymnosperm	planted conifer	conifer	31.85	15	4.03	3.87	-0.16	-0.010666667	76.94	74.98	-1.96	-0.130666667	40.33	34.56	-5.77	-0.384666667	1.97	1.55	-0.42	-0.028
20	Vanguelova et al	Forestry 2019; 92, 242-255	100 yr Chronosequence of 40 plots in Kielder forest - pH (water), weighed before seiving and drying for moisture content (105°C for 48hr) - C and N % calculated with elemental analyser after milling and combustion at 900°C	Sitka Spruce (Clearfell control)	Sitka spruce (Second Rotation)	Clearfell planted with conifer. estimated re planting year from paper details	gymnosperm	planted conifer	conifer	26.67	25	4.03	3.71	-0.32	-0.0128	76.94	72.46	-4.48	-0.1792	40.33	43.43	3.1	0.124	1.97	1.64	-0.33	-0.0132
20	Vanguelova et al	Forestry 2019; 92, 242-256	100 yr Chronosequence of 40 plots in Kielder forest - pH (water), weighed before seiving and drying for moisture content (105°C for 48hr) - C and N % calculated with elemental analyser after milling and combustion at 900°C	Sitka Spruce (Clearfell control)	Sitka spruce (Second Rotation)	Clearfell planted with conifer. estimated re planting year from paper details	gymnosperm	planted conifer	conifer	22.92	40	4.03	3.69	-0.34	-0.0085	76.94	73.9	-3.04	-0.076	40.33	37.4	-2.93	-0.07325	1.97	1.63	-0.34	-0.0085
22	J.D. Ovington	Journal of Ecology, Vol. 41, No. 1 (Jan 1953), pp. 13-34	Bedgebury	Quercus petraea P.1931. (Open/Planting failure 1951, Proxy control)	Quercus petraea P.1931. 0-5,5-10,10-15 soils samples averaged	Clearfell planted with broadleaved. Control clear felled too	angiosperm	planted broadleaved	broadleaved	15	20	4.636666667	4.086666667	-0.55	-0.0275	NA	NA	NA	NA	NA	NA	NA	NA	NA	NA	NA	NA
22	J.D. Ovington	Journal of Ecology, Vol. 41, No. 1 (Jan 1953), pp. 13-35	Bedgebury	Picea abies P. 1932. (Open/Planting failure 1951, Proxy control)	Picea abies P. 1932. 0-5,5-10,10-15 soils samples averaged	Clearfell planted with conifer. Control clear felled too	gymnosperm	planted broadleaved	conifer	15	19	4.636666667	4.146666667	-0.49	-0.025789474	NA	NA	NA	NA	NA	NA	NA	NA	NA	NA	NA	NA
22	J.D. Ovington	Journal of Ecology, Vol. 41, No. 1 (Jan 1953), pp. 13-36	Bedgebury	Larix × marschlinsii P.1929. (Open/Planting failure 1951, Proxy control)	Larix × marschlinsii P.1929. 0-5,5-10,10-15 soils samples averaged	Clearfell planted with conifer. Control clear felled too	gymnosperm	planted conifer	conifer	15	22	4.636666667	4.38	-0.256666667	-0.011666667	NA	NA	NA	NA	NA	NA	NA	NA	NA	NA	NA	NA
22	J.D. Ovington	Journal of Ecology, Vol. 41, No. 1 (Jan 1953), pp. 13-37	Bedgebury	Pseudotsuga menziesii P.1931. (Open/Planting failure 1951, Proxy control)	Pseudotsuga menziesii P.1931. 0-5,5-10,10-15 soils samples averaged	Clearfell planted with conifer. Control clear felled too	gymnosperm	planted conifer	conifer	15	20	4.636666667	4.033333333	-0.603333334	-0.030166667	NA	NA	NA	NA	NA	NA	NA	NA	NA	NA	NA	NA
22	J.D. Ovington	Journal of Ecology, Vol. 41, No. 1 (Jan 1953), pp. 13-38	Bedgebury	Tsuga heterophylla P.1929. (Open/Planting failure 1951, Proxy control)	Tsuga heterophylla P.1929. 0-5,5-10,10-15 soils samples averaged	Clearfell planted with conifer. Control clear felled too	gymnosperm	planted conifer	conifer	15	22	4.636666667	3.953333333	-0.683333334	-0.031060606	NA	NA	NA	NA	NA	NA	NA	NA	NA	NA	NA	NA
22	J.D. Ovington	Journal of Ecology, Vol. 41, No. 1 (Jan 1953), pp. 13-39	Bedgebury	Chamaecyparis lawsoniana P. 1931. (Open/Planting failure 1951, Proxy control)	Chamaecyparis lawsoniana P. 1931. 0-5,5-10,10-15 soils samples averaged	Clearfell planted with conifer. Control clear felled too	gymnosperm	planted conifer	conifer	15	20	4.636666667	4.24	-0.396666667	-0.019833333	NA	NA	NA	NA	NA	NA	NA	NA	NA	NA	NA	NA
22	J.D. Ovington	Journal of Ecology, Vol. 41, No. 1 (Jan 1953), pp. 13-40	Bedgebury	Thuja plicata P.1930. (Open/Planting failure 1951, Proxy control)	Thuja plicata P.1930. 0-5,5-10,10-15 soils samples averaged	Clearfell planted with conifer. Control clear felled too	gymnosperm	planted conifer	conifer	15	21	4.636666667	4.273333333	-0.363333334	-0.017301587	NA	NA	NA	NA	NA	NA	NA	NA	NA	NA	NA	NA
22	J.D. Ovington	Journal of Ecology, Vol. 41, No. 1 (Jan 1953), pp. 13-41	Bedgebury	Pinus nigra P.1934. (Open/Planting failure 1951, Proxy control)	Pinus nigra P.1934. 0-5,5-10,10-15 soils samples averaged	Clearfell planted with conifer. Control clear felled too	gymnosperm	planted conifer	conifer	15	17	4.636666667	4.29	-0.346666667	-0.020392157	NA	NA	NA	NA	NA	NA	NA	NA	NA	NA	NA	NA
22	J.D. Ovington	Journal of Ecology, Vol. 41, No. 1 (Jan 1953), pp. 13-42	Bedgebury	abies grandis 1928. (Open/Planting failure 1951, Proxy control)	abies grandis 1928. 0-5,5-10,10-15 soils samples averaged	Clearfell planted with conifer. Control clear felled too	gymnosperm	planted conifer	conifer	15	23	4.636666667	4.42	-0.216666667	-0.00942029	NA	NA	NA	NA	NA	NA	NA	NA	NA	NA	NA	NA
22	J.D. Ovington	Journal of Ecology, Vol. 41, No. 1 (Jan 1953), pp. 13-43	Olleys Farm	Betula pubescens C.1880 (control Unplanted)	Betula pubescens C.1880. 0-5,5-10,10-15 soils samples averaged	Heath planted with broardleaf	angiosperm	planted broadleaved	broadleaved	15	24	5.24	5.103333333	-0.136666667	-0.005694444	NA	NA	NA	NA	NA	NA	NA	NA	NA	NA	NA	NA
22	J.D. Ovington	Journal of Ecology, Vol. 41, No. 1 (Jan 1953), pp. 13-44	Olleys Farm	Larix kaempferi P.1927 (control Unplanted)	Larix kaempferi P.1927. 0-5,5-10,10-15 soils samples averaged	Heath planted with Conifer	gymnosperm	planted conifer	conifer	15	24	5.24	5.68	0.44	0.018333333	NA	NA	NA	NA	NA	NA	NA	NA	NA	NA	NA	NA
22	J.D. Ovington	Journal of Ecology, Vol. 41, No. 1 (Jan 1953), pp. 13-45	Olleys Farm	Pseudotsuga menziesii P.1927 (control Unplanted)	Pseudotsuga menziesii P.1927. 0-5,5-10,10-15 soils samples averaged	Heath planted with Conifer	gymnosperm	planted conifer	conifer	15	24	5.24	4.57	-0.67	-0.027916667	NA	NA	NA	NA	NA	NA	NA	NA	NA	NA	NA	NA
22	J.D. Ovington	Journal of Ecology, Vol. 41, No. 1 (Jan 1953), pp. 13-46	Olleys Farm	Larix decidua P.1927 (control Unplanted)	Larix decidua P.1927. 0-5,5-10,10-15 soils samples averaged	Heath planted with Conifer	gymnosperm	planted conifer	conifer	15	24	5.24	4.613333333	-0.626666667	-0.026111111	NA	NA	NA	NA	NA	NA	NA	NA	NA	NA	NA	NA
22	J.D. Ovington	Journal of Ecology, Vol. 41, No. 1 (Jan 1953), pp. 13-47	Olleys Farm	Pinus contorta P. 1927 (control Unplanted)	Pinus contorta P. 1927. 0-5,5-10,10-15 soils samples averaged	Heath planted with Conifer	gymnosperm	planted conifer	conifer	15	24	5.24	4.32	-0.92	-0.038333333	NA	NA	NA	NA	NA	NA	NA	NA	NA	NA	NA	NA
22	J.D. Ovington	Journal of Ecology, Vol. 41, No. 1 (Jan 1953), pp. 13-48	Olleys Farm	Pinus sylvestris P. 1927 (control Unplanted)	Pinus sylvestris P. 1927. 0-5,5-10,10-15 soils samples averaged	Heath planted with Conifer	gymnosperm	planted conifer	conifer	15	24	5.24	5.286666667	0.046666667	0.001944444	NA	NA	NA	NA	NA	NA	NA	NA	NA	NA	NA	NA
22	J.D. Ovington	Journal of Ecology, Vol. 41, No. 1 (Jan 1953), pp. 13-49	Powis	Picea sitchensis P.1924. (control, Deer Park)	Picea sitchensis P.1924. 0-5,5-10,10-15 soils samples averaged	Control open but Old Oak wood planted with Conifer	gymnosperm	planted conifer	conifer	15	27	5.333333333	4.99	-0.343333333	-0.012716049	NA	NA	NA	NA	NA	NA	NA	NA	NA	NA	NA	NA
22	J.D. Ovington	Journal of Ecology, Vol. 41, No. 1 (Jan 1953), pp. 13-50	Powis	Pseudotsuga menziesii P.1924. (control, Deer Park)	Pseudotsuga menziesii P.1924. 0-5,5-10,10-15 soils samples averaged	Control open but Old Oak wood planted with Conifer	gymnosperm	planted conifer	conifer	15	27	5.333333333	4.343333333	-0.99	-0.036666667	NA	NA	NA	NA	NA	NA	NA	NA	NA	NA	NA	NA
22	J.D. Ovington	Journal of Ecology, Vol. 41, No. 1 (Jan 1953), pp. 13-51	Powis	Larix decidua P.1924. (control, Deer Park)	Larix decidua P.1924. 0-5,5-10,10-15 soils samples averaged	Control open but Old Oak wood planted with Conifer	gymnosperm	planted conifer	conifer	15	27	5.333333333	4.436666667	-0.896666666	-0.033209877	NA	NA	NA	NA	NA	NA	NA	NA	NA	NA	NA	NA
22	J.D. Ovington	Journal of Ecology, Vol. 41, No. 1 (Jan 1953), pp. 13-52	Powis	Mix: Fagus sylvatica, Fraxinus excelsior, Larix decidua (cut out)). P.1922. (control, Deer Park)	Mix: Fagus sylvatica, Fraxinus excelsior, Larix decidua (cut out)). P.1922. 0-5,5-10,10-15 soils samples averaged	Control open but Old Oak wood planted with Broardleaf	angiosperm	planted broadleaved	broadleaved	15	29	5.333333333	4.606666667	-0.726666666	-0.025057471	NA	NA	NA	NA	NA	NA	NA	NA	NA	NA	NA	NA
22	J.D. Ovington	Journal of Ecology, Vol. 41, No. 1 (Jan 1953), pp. 13-53	Powis	Quercus patraea c.1800. (control, Deer Park)	Quercus patraea c.1800. 0-5,5-10,10-15 soils samples averaged	Control open but Old Oak wood planted with Broardleaf	angiosperm	planted broadleaved	broadleaved	15	151	5.333333333	4.44	-0.893333333	-0.005916115	NA	NA	NA	NA	NA	NA	NA	NA	NA	NA	NA	NA
22	J.D. Ovington	Journal of Ecology, Vol. 41, No. 1 (Jan 1953), pp. 13-54	Powis	Fagus sylvatica P.1928. (control, Deer Park)	Fagus sylvatica P.1928. 0-5,5-10,10-15 soils samples averaged	Control open but Old Oak wood planted with Broardleaf	angiosperm	planted broadleaved	broadleaved	15	23	5.333333333	4.45	-0.883333333	-0.038405797	NA	NA	NA	NA	NA	NA	NA	NA	NA	NA	NA	NA
22	J.D. Ovington	Journal of Ecology, Vol. 41, No. 1 (Jan 1953), pp. 13-55	Powis	Fagus sylvatica & Fraxinus excelsior P. 1922. (control, Deer Park)	Fagus sylvatica & Fraxinus excelsior P. 1922. 0-5,5-10,10-15 soils samples averaged	Control open but Old Oak wood planted with Broardleaf	angiosperm	planted broadleaved	broadleaved	15	29	5.333333333	5.156666667	-0.176666666	-0.006091954	NA	NA	NA	NA	NA	NA	NA	NA	NA	NA	NA	NA
22	J.D. Ovington	Journal of Ecology, Vol. 41, No. 1 (Jan 1953), pp. 13-56	West Tofts	Betula pubescens P.1930 (control Unplanted)	Betula pubescens P.1930. 0-5,5-10,10-15 soils samples averaged	Heath planted with broardleaf	angiosperm	planted broadleaved	broadleaved	15	21	7.07	6.78	-0.29	-0.013809524	NA	NA	NA	NA	NA	NA	NA	NA	NA	NA	NA	NA
22	J.D. Ovington	Journal of Ecology, Vol. 41, No. 1 (Jan 1953), pp. 13-57	West Tofts	Larix kaempferi P.1930 (control Unplanted)	Larix kaempferi P.1930. 0-5,5-10,10-15 soils samples averaged	Heath planted with conifer	gymnosperm	planted conifer	conifer	15	21	7.07	7.506666667	0.436666667	0.020793651	NA	NA	NA	NA	NA	NA	NA	NA	NA	NA	NA	NA
22	J.D. Ovington	Journal of Ecology, Vol. 41, No. 1 (Jan 1953), pp. 13-58	West Tofts	Pseudotsuga menziesii P.1930 (control Unplanted)	Pseudotsuga menziesii P.1930. 0-5,5-10,10-15 soils samples averaged	Heath planted with conifer	gymnosperm	planted conifer	conifer	15	21	7.07	6.113333333	-0.956666667	-0.045555556	NA	NA	NA	NA	NA	NA	NA	NA	NA	NA	NA	NA
23	J.D. Ovington	Journal of Ecology, Vol. 41, No. 1 (Jan 1953), pp. 13-94	Bedgebury	Open/Planting failure 1 (taken 1951). Proxy control in Ovington 1953	Quercus petraea P.1931	Clearfell planted with broadleaf. Control clear felled too	angiosperm	planted broadleaved	broadleaved	15	43	4.636666667	4.046666667	-0.59	-0.01372093	NA	NA	NA	NA	NA	NA	NA	NA	NA	NA	NA	NA
23	J.D. Ovington	Journal of Ecology, Vol. 41, No. 1 (Jan 1953), pp. 13-95	Bedgebury	Open/Planting failure 1 (taken 1951). Proxy control in Ovington 1953	Larix × marschlinsii P.1929	Clearfell planted with conifer. Control clear felled too	gymnosperm	planted conifer	conifer	15	45	4.636666667	3.883333333	-0.753333334	-0.016740741	NA	NA	NA	NA	NA	NA	NA	NA	NA	NA	NA	NA
23	J.D. Ovington	Journal of Ecology, Vol. 41, No. 1 (Jan 1953), pp. 13-96	Bedgebury	Open/Planting failure 1 (taken 1951). Proxy control in Ovington 1953	Pseudotsuga menziesii P.1931	Clearfell planted with conifer. Control clear felled too	gymnosperm	planted conifer	conifer	15	43	4.636666667	3.873333333	-0.763333334	-0.017751938	NA	NA	NA	NA	NA	NA	NA	NA	NA	NA	NA	NA
23	J.D. Ovington	Journal of Ecology, Vol. 41, No. 1 (Jan 1953), pp. 13-97	Bedgebury	Open/Planting failure 1 (taken 1951). Proxy control in Ovington 1953	Tsuga heterophylla P.1929	Clearfell planted with conifer. Control clear felled too	gymnosperm	planted conifer	conifer	15	45	4.636666667	3.696666667	-0.94	-0.020888889	NA	NA	NA	NA	NA	NA	NA	NA	NA	NA	NA	NA
23	J.D. Ovington	Journal of Ecology, Vol. 41, No. 1 (Jan 1953), pp. 13-98	Bedgebury	Open/Planting failure 1 (taken 1951). Proxy control in Ovington 1953	Chamaecyparis lawsoniana P. 1931	Clearfell planted with conifer. Control clear felled too	gymnosperm	planted conifer	conifer	15	43	4.636666667	3.866666667	-0.77	-0.017906977	NA	NA	NA	NA	NA	NA	NA	NA	NA	NA	NA	NA
23	J.D. Ovington	Journal of Ecology, Vol. 41, No. 1 (Jan 1953), pp. 13-99	Bedgebury	Open/Planting failure 1 (taken 1951). Proxy control in Ovington 1953	Thuja plicata P.1930	Clearfell planted with conifer. Control clear felled too	gymnosperm	planted conifer	conifer	15	44	4.636666667	3.806666667	-0.83	-0.018863636	NA	NA	NA	NA	NA	NA	NA	NA	NA	NA	NA	NA
23	J.D. Ovington	Journal of Ecology, Vol. 41, No. 1 (Jan 1953), pp. 13-100	Bedgebury	Open/Planting failure 1 (taken 1951). Proxy control in Ovington 1953	Picea abies P. 1932	Clearfell planted with conifer. Control clear felled too	gymnosperm	planted conifer	conifer	15	42	4.636666667	3.766666667	-0.87	-0.020714286	NA	NA	NA	NA	NA	NA	NA	NA	NA	NA	NA	NA
23	J.D. Ovington	Journal of Ecology, Vol. 41, No. 1 (Jan 1953), pp. 13-101	Bedgebury	Open/Planting failure 1 (taken 1951). Proxy control in Ovington 1953	Pinus nigra P.1934	Clearfell planted with conifer. Control clear felled too	gymnosperm	planted conifer	conifer	15	40	4.636666667	3.953333333	-0.683333334	-0.017083333	NA	NA	NA	NA	NA	NA	NA	NA	NA	NA	NA	NA
23	J.D. Ovington	Journal of Ecology, Vol. 41, No. 1 (Jan 1953), pp. 13-102	Olleys Farm	Pinus nigra P. 1927 (control Unplanted)	Pinus nigra P. 1927. 0-5,5-10,10-15 soils samples averaged	Heath planted with Conifer	gymnosperm	planted conifer	conifer	15	24	5.24	4.48	-0.76	-0.031666667	NA	NA	NA	NA	NA	NA	NA	NA	NA	NA	NA	NA
23	J.D. Ovington	Journal of Ecology, Vol. 41, No. 1 (Jan 1953), pp. 13-103	West Tofts	Pinus nigra P.1930 (control Unplanted)	Pinus nigra P.1930. 0-5,5-10,10-15 soils samples averaged	Heath planted with conifer	gymnosperm	planted conifer	conifer	15	21	7.07	7.303333333	0.233333333	0.011111111	NA	NA	NA	NA	NA	NA	NA	NA	NA	NA	NA	NA
24	J.D. Ovington	Journal of Ecology, Vol. 41, No. 1 (Jan 1953), pp. 13-39	West Tofts	Alnus incana p19.30 (control Unplanted)	Alnus incana p19.30. 0-5,5-10,10-15 soils samples averaged	Heath planted with broardleaf	angiosperm	planted broadleaved	broadleaved	15	21	7.07	6.693333333	-0.376666667	-0.017936508	NA	NA	NA	NA	NA	NA	NA	NA	NA	NA	NA	NA
27	Ashwood et al 2019	Restoration Ecology	Pooled sites (agricultural sites, secondary woodlands) National Forest area, Woodland Creation and Ecological Networks project (WrEN). C calculated from C:N using total N%. www.wren-project.com)	Agricultural sites pooled (control)	Young secondary woodland (50–60 yr)	former agricultural sites planted up with broadleaves	angiosperm	planted broadleaved	broadleaved	20	55	6.4	6.42	0.02	0.000363636	NA	NA	NA	NA	3.596	4.104	0.508	0.009236364	0.31	0.4	0.09	0.001636364
27	Ashwood et al 2020	Restoration Ecology	Pooled sites (agricultural sites, secondary woodlands) National Forest area, Woodland Creation and Ecological Networks project (WrEN). C calculated from C:N using total N%. www.wren-project.com)	Agricultural sites pooled (control)	Mature secondary woodland (110–116 yr)	former agricultural sites planted up with broadleaves	angiosperm	planted broadleaved	broadleaved	20	113	6.4	6.02	-0.38	-0.003362832	NA	NA	NA	NA	3.596	3.6598	0.0638	0.000564602	0.31	0.29	-0.02	-0.000176991
1a	Jenkinson et al	Global Change Biology 9:942-955.	pH in water, C and N LECO and Jenkinson (1971). Broadbalk	Scrub (Arable average control)	Scrub	Arable Abandonment / Rewilding	angiosperm	succession	scrub	23	23	8.1	8	-0.1	-0.004347826	NA	NA	NA	NA	NA	NA	NA	NA	0.104	0.143	0.039	0.001695652
1a	Jenkinson et al	Global Change Biology 9:942-955.	pH in water, C and N LECO and Jenkinson (1971). Broadbalk	Regenerating woodland (Arable control)	Regenerating woodland	Arable Abandonment / Rewilding	angiosperm	succession	broadleaved	23	83	8.1	7.9	-0.2	-0.002409639	NA	NA	NA	NA	NA	NA	NA	NA	0.104	0.255	0.151	0.001819277
1a	Jenkinson et al	Global Change Biology 9:942-955.	pH in water, C and N LECO and Jenkinson (1971). Broadbalk	Regenerating woodland (Arable control)	Regenerating woodland	Arable Abandonment / Rewilding	angiosperm	succession	broadleaved	23	118	8.1	7.7	-0.4	-0.003389831	NA	NA	NA	NA	NA	NA	NA	NA	0.104	0.294	0.19	0.001610169
1a	Jenkinson et al	Global Change Biology 9:942-955.	pH in water, C and N LECO and Jenkinson (1971). Greescroft	Regenerating woodland (Arable without P Control)	Regenerating woodland	Arable Abandonment / Rewilding	angiosperm	succession	broadleaved	23	82	7.1	4.5	-2.6	-0.031707317	NA	NA	NA	NA	NA	NA	NA	NA	0.118	0.168	0.05	0.000609756
1a	Jenkinson et al	Global Change Biology 9:942-955.	pH in water, C and N LECO and Jenkinson (1971). Greescroft	Regenerating woodland (Arable without P Control)	Regenerating woodland	Arable Abandonment / Rewilding	angiosperm	succession	broadleaved	23	116	7.1	4.4	-2.7	-0.023275862	NA	NA	NA	NA	NA	NA	NA	NA	0.118	0.184	0.066	0.000568966
1a	Jenkinson et al	Global Change Biology 9:942-955.	pH in water, C and N LECO and Jenkinson (1971). Greescroft	Regenerating woodland (Arable with P Control)	Regenerating woodland	Arable Abandonment / Rewilding	angiosperm	succession	broadleaved	23	116	7	4.5	-2.5	-0.021551724	NA	NA	NA	NA	NA	NA	NA	NA	0.119	0.183	0.064	0.000551724
1a	Jenkinson et al	Global Change Biology 9:942-955.	pH in water, C and N LECO and Jenkinson (1971). Greescroft	Scrub (Arable average control)	Scrub	Arable Abandonment / Rewilding	angiosperm	succession	scrub	23	21	7.05	6.1	-0.95	-0.045238095	NA	NA	NA	NA	NA	NA	NA	NA	0.1185	0.133	0.0145	0.000690476
26a	Mitchel et al. 1997	Journal of Applied Ecology	Sopley & Ramsdown	Betula (heath as control)	Betula	succesion	angiosperm	succession	broadleaved	21	48	3.37	5.24	1.87	0.038958333	NA	NA	NA	NA	NA	NA	NA	NA	NA	NA	NA	NA
26a	Mitchel et al. 1997	Journal of Applied Ecology	Sopley & Ramsdown	P. aquilinum (heath as control)	P. aquilinum	succesion	bracken	succession	scrub	21	48	3.37	3.8	0.43	0.008958333	NA	NA	NA	NA	NA	NA	NA	NA	NA	NA	NA	NA
26a	Mitchel et al. 1997	Journal of Applied Ecology	Arne	Betula (heath as control)	Betula	succesion	angiosperm	succession	broadleaved	21	27	3.74	3.65	-0.09	-0.003333333	NA	NA	NA	NA	NA	NA	NA	NA	NA	NA	NA	NA
26a	Mitchel et al. 1997	Journal of Applied Ecology	Arne	P. sylvestris (heath as control)	P. sylvestris	succesion	gymnosperm	succession	conifer	21	33	3.74	3.55	-0.19	-0.005757576	NA	NA	NA	NA	NA	NA	NA	NA	NA	NA	NA	NA
26a	Mitchel et al. 1997	Journal of Applied Ecology	Arne	P. aquilinum (heath as control)	P. aquilinum	succesion	bracken	succession	scrub	21	46	3.74	3.63	-0.11	-0.002391304	NA	NA	NA	NA	NA	NA	NA	NA	NA	NA	NA	NA
26a	Mitchel et al. 1997	Journal of Applied Ecology	Arne	U. europea (heath as control)	U. europea	succesion	angiosperm	succession	scrub	21	40	3.74	3.69	-0.05	-0.00125	NA	NA	NA	NA	NA	NA	NA	NA	NA	NA	NA	NA
26a	Mitchel et al. 1997	Journal of Applied Ecology	Avon Heath	Betula (heath as control)	Betula	succesion	angiosperm	succession	broadleaved	21	23	4.33	3.95	-0.38	-0.016521739	NA	NA	NA	NA	NA	NA	NA	NA	NA	NA	NA	NA
26a	Mitchel et al. 1997	Journal of Applied Ecology	Avon Heath	P. sylvestris (heath as control)	P. sylvestris	succesion	gymnosperm	succession	conifer	21	23	4.33	3.95	-0.38	-0.016521739	NA	NA	NA	NA	NA	NA	NA	NA	NA	NA	NA	NA
26a	Mitchel et al. 1997	Journal of Applied Ecology	Avon Heath	U. europea (heath as control)	U. europea	succesion	angiosperm	succession	scrub	21	23	4.33	4.03	-0.3	-0.013043478	NA	NA	NA	NA	NA	NA	NA	NA	NA	NA	NA	NA
26a	Mitchel et al. 1997	Journal of Applied Ecology	Blackhill	Betula (heath as control)	Betula	succesion	angiosperm	succession	broadleaved	21	16	3.56	3.62	0.06	0.00375	NA	NA	NA	NA	NA	NA	NA	NA	NA	NA	NA	NA
26a	Mitchel et al. 1997	Journal of Applied Ecology	Blackhill	P. sylvestris (heath as control)	P. sylvestris	succesion	bracken	succession	conifer	21	16	3.56	3.46	-0.1	-0.00625	NA	NA	NA	NA	NA	NA	NA	NA	NA	NA	NA	NA
26a	Mitchel et al. 1997	Journal of Applied Ecology	Blackhill	P. aquilinum (heath as control)	P. aquilinum	succesion	bracken	succession	scrub	21	36	3.56	3.35	-0.21	-0.005833333	NA	NA	NA	NA	NA	NA	NA	NA	NA	NA	NA	NA
26a	Mitchel et al. 1997	Journal of Applied Ecology	Blackhill	U. europea (heath as control)	U. europea	succesion	angiosperm	succession	scrub	21	36	3.56	3.6	0.04	0.001111111	NA	NA	NA	NA	NA	NA	NA	NA	NA	NA	NA	NA
26a	Mitchel et al. 1997	Journal of Applied Ecology	Canford H	Betula (heath as control)	Betula	succesion	angiosperm	succession	broadleaved	21	23	3.51	3.46	-0.05	-0.002173913	NA	NA	NA	NA	NA	NA	NA	NA	NA	NA	NA	NA
26a	Mitchel et al. 1997	Journal of Applied Ecology	Canford H	P. sylvestris (heath as control)	P. sylvestris	succesion	gymnosperm	succession	conifer	21	49	3.51	3.39	-0.12	-0.00244898	NA	NA	NA	NA	NA	NA	NA	NA	NA	NA	NA	NA
26a	Mitchel et al. 1997	Journal of Applied Ecology	Canford H	P. aquilinum (heath as control)	P. aquilinum	succesion	bracken	succession	scrub	21	36	3.51	3.37	-0.14	-0.003888889	NA	NA	NA	NA	NA	NA	NA	NA	NA	NA	NA	NA
26a	Mitchel et al. 1997	Journal of Applied Ecology	Canford H	U. europea (heath as control)	U. europea	succesion	angiosperm	succession	scrub	21	23	3.51	3.87	0.36	0.015652174	NA	NA	NA	NA	NA	NA	NA	NA	NA	NA	NA	NA
26a	Mitchel et al. 1997	Journal of Applied Ecology	Cranborne Common	U. europea (heath as control)	U. europea	succesion	angiosperm	succession	scrub	21	49	3.6	3.55	-0.05	-0.001020408	NA	NA	NA	NA	NA	NA	NA	NA	NA	NA	NA	NA
26a	Mitchel et al. 1997	Journal of Applied Ecology	Higher Hyde Heath	Betula (heath as control)	Betula	succesion	angiosperm	succession	broadleaved	21	36	3.58	5.27	1.69	0.046944444	NA	NA	NA	NA	NA	NA	NA	NA	NA	NA	NA	NA
26a	Mitchel et al. 1997	Journal of Applied Ecology	Higher Hyde Heath	P. aquilinum (heath as control)	P. aquilinum	succesion	bracken	succession	scrub	21	36	3.58	4.66	1.08	0.03	NA	NA	NA	NA	NA	NA	NA	NA	NA	NA	NA	NA
26a	Mitchel et al. 1997	Journal of Applied Ecology	Higher Hyde Heath	U. europea (heath as control)	U. europea	succesion	angiosperm	succession	scrub	21	36	3.58	4.19	0.61	0.016944444	NA	NA	NA	NA	NA	NA	NA	NA	NA	NA	NA	NA
26a	Mitchel et al. 1997	Journal of Applied Ecology	St Catherines Hill & Town Common	Betula (heath as control)	Betula	succesion	angiosperm	succession	broadleaved	21	48	3.41	4.08	0.67	0.013958333	NA	NA	NA	NA	NA	NA	NA	NA	NA	NA	NA	NA
26a	Mitchel et al. 1997	Journal of Applied Ecology	St Catherines Hill & Town Common	P. aquilinum (heath as control)	P. aquilinum	succesion	bracken	succession	scrub	21	48	3.41	3.22	-0.19	-0.003958333	NA	NA	NA	NA	NA	NA	NA	NA	NA	NA	NA	NA
26a	Mitchel et al. 1997	Journal of Applied Ecology	Trigon	P. sylvestris (heath as control)	P. sylvestris	succesion	gymnosperm	succession	conifer	21	36	3.99	4.08	0.09	0.0025	NA	NA	NA	NA	NA	NA	NA	NA	NA	NA	NA	NA
26a	Mitchel et al. 1997	Journal of Applied Ecology	Trigon	P. aquilinum (heath as control)	P. aquilinum	succesion	bracken	succession	scrub	21	36	3.99	4.49	0.5	0.013888889	NA	NA	NA	NA	NA	NA	NA	NA	NA	NA	NA	NA
26a	Mitchel et al. 1997	Journal of Applied Ecology	Winfrith heath	P. sylvestris (heath as control)	P. sylvestris	succesion	gymnosperm	succession	conifer	21	16	4.35	3.97	-0.38	-0.02375	NA	NA	NA	NA	NA	NA	NA	NA	NA	NA	NA	NA
26a	Mitchel et al. 1997	Journal of Applied Ecology	Winfrith heath	U. europea (heath as control)	U. europea	succesion	angiosperm	succession	scrub	21	23	4.35	4.19	-0.16	-0.006956522	NA	NA	NA	NA	NA	NA	NA	NA	NA	NA	NA	NA
CS	CS CEH	countrside survey data	1052X2	heath	prod conifer. Larch	CS X plots; increasing woody cover 1990 to 2007	gymnosperm	planted conifer	conifer	15	9	4.21	4.52	0.31	0.034444444	67.95161269	40.43273227	-27.51888042	-3.05765338	40.9	6	-34.9	-3.877777778	1.59	0.31	-1.28	-0.142222222
CS	CS CEH	countrside survey data	471X5	Arable / Horticulture	broadleaf	CS X plots; increasing woody cover 1990 to 2007	angiosperm	planted broadleaved	broadleaved	15	9	6.75	6.99	0.24	0.026666667	18.24965068	29.54605385	11.29640317	1.255155908	1.34	1.9	0.56	0.062222222	0.11	0.17	0.06	0.006666667
CS	CS CEH	countrside survey data	790X1	Acid Grassland	prod conifer. Sitka spruce	CS X plots; increasing woody cover 1990 to 2007	gymnosperm	planted conifer	conifer	15	9	5.34	5.04	-0.3	-0.033333333	29.14323352	36.94432353	7.80109001	0.866787779	1.97	6	4.03	0.447777778	0.09	0.52	0.43	0.047777778
CS	CS CEH	countrside survey data	790X4	fen	prod conifer. Sitka spruce	CS X plots; increasing woody cover 1990 to 2007	gymnosperm	planted conifer	conifer	15	9	4.12	4.18	0.06	0.006666667	77.72759839	60.60678971	-17.12080868	-1.902312076	46.6	12.8	-33.8	-3.755555556	2.6	0.71	-1.89	-0.21
CS	CS CEH	countrside survey data	847X1	Acid Grassland	short veg. Bracken	CS X plots; increasing woody cover 1990 to 2007	bracken	succession	scrub	15	9	3.84	3.37	-0.47	-0.052222222	39.03818347	59.55020622	20.51202275	2.279113639	10.1	25.7	15.6	1.733333333	0.67	1.61	0.94	0.104444444
CS	CS CEH	countrside survey data	847X3	Neutral Grassland	prod conifer. Sitka spruce	CS X plots; increasing woody cover 1990 to 2007	gymnosperm	planted conifer	conifer	15	9	5.05	5.01	-0.04	-0.004444444	41.16704374	25.69767448	-15.46936926	-1.718818807	12.1	5.5	-6.6	-0.733333333	0.69	0.34	-0.35	-0.038888889
CS	CS CEH	countrside survey data	877X3	Neutral Grassland	prod conifer. Sitka spruce	CS X plots; increasing woody cover 1990 to 2007	gymnosperm	planted conifer	conifer	15	9	5.22	6.14	0.92	0.102222222	24.19940082	24.17592023	-0.02348059	-0.002608954	2.31	0.9	-1.41	-0.156666667	0.14	0.07	-0.07	-0.007777778
CS	CS CEH	countrside survey data	921X4	heath	prod conifer. Sitka spruce	CS X plots; increasing woody cover 1990 to 2007	gymnosperm	planted conifer	conifer	15	9	4.46	4.29	-0.17	-0.018888889	75.62714226	84.85597043	9.22882817	1.025425352	26.2	40.2	14	1.555555556	1.19	1.46	0.27	0.03
SRT. AK&RR	Keith et al	Data set provided by AK from Keith et al 2015 & Rowe et al 2016	Bronydd Mawr. SRF and SRC Chronosequence. Data for more than just afforestation possible. pH (water) % moisture (105 °C for 12 h) %C (elemental analyser (Leco, truspecCN)) %N (elemental analyser (Leco, truspecCN)) CtoN_Bwcal(%C/%N)	Sycamore (Control pasture)	Sycamore (First rotaiton)	pasture plated with broadleaf, for SRT	angiosperm	planted broadleaved	broadleaved	15	24	5.605	5.737	0.132	0.0055	33.84981769	32.11017184	-1.73964585	-0.072485244	3.246563333	2.90834	-0.338223333	-0.014092639	0.411519334	0.369743667	-0.041775667	-0.001740653
SRT. AK&RR	Keith et al	Data set provided by AK from Keith et al 2015 & Rowe et al 2016	Bronydd Mawr. SRF and SRC Chronosequence. Data for more than just afforestation possible. pH (water) % moisture (105 °C for 12 h) %C (elemental analyser (Leco, truspecCN)) %N (elemental analyser (Leco, truspecCN)) CtoN_Bwcal(%C/%N)	H. Larch (Control pasture)	H. Larch (First rotation)	pasture plated with conifer, for SRT	gymnosperm	planted conifer	conifer	15	24	5.605	5.571	-0.034	-0.001416667	33.84981769	29.41047122	-4.43934647	-0.18497277	3.246563333	3.038733333	-0.20783	-0.008659583	0.411519334	0.304538333	-0.106981001	-0.004457542
SRT. AK&RR	Keith et al	Data set provided by AK from Keith et al 2015 & Rowe et al 2016	Broxa. SRF and SRC Chronosequence. Data for more than just afforestation possible. pH (water) % moisture (105 °C for 12 h) %C (elemental analyser (Leco, truspecCN)) %N (elemental analyser (Leco, truspecCN)) CtoN_Bwcal(%C/%N)	Alder (Control grassland)	Alder (First rotation)	pasture plated with broadleaf, for SRT	angiosperm	planted broadleaved	broadleaved	15	56	4.054	4.209	0.155	0.002767857	54.01931625	44.10176158	-9.91755467	-0.177099191	13.421218	10.14491	-3.276308	-0.0585055	0.504878	0.450655667	-0.054222333	-0.000968256
SRT. AK&RR	Keith et al	Data set provided by AK from Keith et al 2015 & Rowe et al 2016	Broxa. SRF and SRC Chronosequence. Data for more than just afforestation possible. pH (water) % moisture (105 °C for 12 h) %C (elemental analyser (Leco, truspecCN)) %N (elemental analyser (Leco, truspecCN)) CtoN_Bwcal(%C/%N)	Beech (Control grassland)	Beech (First rotation)	pasture plated with broadleaf, for SRT	angiosperm	planted broadleaved	broadleaved	15	56	4.054	4.119	0.065	0.001160714	54.01931625	48.00179358	-6.01752267	-0.107455762	13.421218	NA	NA	NA	0.504878	NA	NA	NA
SRT. AK&RR	Keith et al	Data set provided by AK from Keith et al 2015 & Rowe et al 2016	Broxa. SRF and SRC Chronosequence. Data for more than just afforestation possible. pH (water) % moisture (105 °C for 12 h) %C (elemental analyser (Leco, truspecCN)) %N (elemental analyser (Leco, truspecCN)) CtoN_Bwcal(%C/%N)	Birch (Control grassland)	Birch (First rotation)	pasture plated with broadleaf, for SRT	angiosperm	planted broadleaved	broadleaved	15	56	4.054	4.17	0.116	0.002071429	54.01931625	41.40256966	-12.61674659	-0.225299046	13.421218	8.564846	-4.856372	-0.086720929	0.504878	0.398265667	-0.106612333	-0.001903792
SRT. AK&RR	Keith et al	Data set provided by AK from Keith et al 2015 & Rowe et al 2016	Broxa. SRF and SRC Chronosequence. Data for more than just afforestation possible. pH (water) % moisture (105 °C for 12 h) %C (elemental analyser (Leco, truspecCN)) %N (elemental analyser (Leco, truspecCN)) CtoN_Bwcal(%C/%N)	Scots Pine (Control grassland)	Scots Pine (First rotation)	pasture plated with conifer, for SRT	gymnosperm	planted conifer	conifer	15	58	4.054	4.055	0.001	1.72E-05	54.01931625	43.28260795	-10.7367083	-0.18511566	13.421218	9.162229001	-4.258988999	-0.073430845	0.504878	0.457575333	-0.047302667	-0.000815563
SRT. AK&RR	Keith et al	Data set provided by AK from Keith et al 2015 & Rowe et al 2016	EastGrange. SRF and SRC Chronosequence. Data for more than just afforestation possible. pH (water) % moisture (105 °C for 12 h) %C (elemental analyser (Leco, truspecCN)) %N (elemental analyser (Leco, truspecCN)) CtoN_Bwcal(%C/%N)	Scots pine (Control grassland)	Scots Pine (First rotation)	pasture plated with conifer, for SRT	gymnosperm	planted conifer	conifer	15	4	6.781	6.568	-0.213	-0.05325	21.37622447	20.92630994	-0.44991453	-0.112478633	2.07439	1.852005	-0.222385	-0.05559625	0.226553333	0.226940667	0.000387334	9.68E-05
SRT. AK&RR	Keith et al	Data set provided by AK from Keith et al 2015 & Rowe et al 2016	Elgin 1. SRF and SRC Chronosequence. Data for more than just afforestation possible. pH (water) % moisture (105 °C for 12 h) %C (elemental analyser (Leco, truspecCN)) %N (elemental analyser (Leco, truspecCN)) CtoN_Bwcal(%C/%N)	Birch 1 (Control grassland)	Birch 1 (First rotation)	pasture plated with broadleaf, for SRT	angiosperm	planted broadleaved	broadleaved	15	14	NA	NA	NA	NA	29.79468871	NA	NA	NA	4.66899	NA	NA	NA	0.298008667	NA	NA	NA
SRT. AK&RR	Keith et al	Data set provided by AK from Keith et al 2015 & Rowe et al 2016	Elgin 1. SRF and SRC Chronosequence. Data for more than just afforestation possible. pH (water) % moisture (105 °C for 12 h) %C (elemental analyser (Leco, truspecCN)) %N (elemental analyser (Leco, truspecCN)) CtoN_Bwcal(%C/%N)	Birch 2 (Control grassland)	Birch 2 (First rotation)	pasture plated with broadleaf, for SRT	angiosperm	planted broadleaved	broadleaved	15	14	5.49	5.647	0.157	0.011214286	29.79468871	NA	NA	NA	4.66899	NA	NA	NA	0.298008667	NA	NA	NA
SRT. AK&RR	Keith et al	Data set provided by AK from Keith et al 2015 & Rowe et al 2016	Elgin 1. SRF and SRC Chronosequence. Data for more than just afforestation possible. pH (water) % moisture (105 °C for 12 h) %C (elemental analyser (Leco, truspecCN)) %N (elemental analyser (Leco, truspecCN)) CtoN_Bwcal(%C/%N)	Sitka spruce (Control grassland)	Sitka spruce (First Rotation)	pasture plated with conifer, for SRT	gymnosperm	planted conifer	conifer	15	13	5.49	5.426	-0.064	-0.004923077	29.79468871	NA	NA	NA	4.66899	NA	NA	NA	0.298008667	NA	NA	NA
SRT. AK&RR	Keith et al	Data set provided by AK from Keith et al 2015 & Rowe et al 2016	Elgin 2. SRF and SRC Chronosequence. Data for more than just afforestation possible. pH (water) % moisture (105 °C for 12 h) %C (elemental analyser (Leco, truspecCN)) %N (elemental analyser (Leco, truspecCN)) CtoN_Bwcal(%C/%N)	Alder (Control pasture)	Alder (First rotation)	pasture plated with broadleaf, for SRT	angiosperm	planted broadleaved	broadleaved	15	16	6.612	5.641	-0.971	-0.0606875	21.5368381	17.48369442	-4.05314368	-0.25332148	1.295732333	1.347974333	0.052242	0.003265125	0.191651333	0.193463	0.001811667	0.000113229
SRT. AK&RR	Keith et al	Data set provided by AK from Keith et al 2015 & Rowe et al 2016	Elgin 2. SRF and SRC Chronosequence. Data for more than just afforestation possible. pH (water) % moisture (105 °C for 12 h) %C (elemental analyser (Leco, truspecCN)) %N (elemental analyser (Leco, truspecCN)) CtoN_Bwcal(%C/%N)	Ash (Control pasture)	Ash (First rotation)	pasture plated with broadleaf, for SRT	angiosperm	planted broadleaved	broadleaved	15	16	6.612	6.473333333	-0.138666667	-0.008666667	21.5368381	21.56474706	0.02790896	0.00174431	1.295732333	1.266703333	-0.029029	-0.001814313	0.191651333	0.217839444	0.026188111	0.001636757
SRT. AK&RR	Keith et al	Data set provided by AK from Keith et al 2015 & Rowe et al 2016	Elgin 2. SRF and SRC Chronosequence. Data for more than just afforestation possible. pH (water) % moisture (105 °C for 12 h) %C (elemental analyser (Leco, truspecCN)) %N (elemental analyser (Leco, truspecCN)) CtoN_Bwcal(%C/%N)	Poplar (Control pasture)	Poplar (First rotation)	pasture plated with broadleaf, for SRT	angiosperm	planted broadleaved	broadleaved	15	18	6.612	6.13	-0.482	-0.026777778	21.5368381	17.08184398	-4.45499412	-0.247499673	1.295732333	1.154033667	-0.141698666	-0.007872148	0.191651333	0.188005	-0.003646333	-0.000202574
SRT. AK&RR	Keith et al	Data set provided by AK from Keith et al 2015 & Rowe et al 2016	Gisburn. SRF and SRC Chronosequence. Data for more than just afforestation possible. pH (water) % moisture (105 °C for 12 h) %C (elemental analyser (Leco, truspecCN)) %N (elemental analyser (Leco, truspecCN)) CtoN_Bwcal(%C/%N)	Alder (Grassland control)	alder 2nd rotation	second rotation of broadleaved forestry	angiosperm	planted broadleaved	broadleaved	15	55	5.28	4.266	-1.014	-0.018436364	43.51979702	41.13307793	-2.38671909	-0.043394893	6.378633333	7.401721333	1.023088	0.0186016	0.491683667	0.516604333	0.024920666	0.000453103
SRT. AK&RR	Keith et al	Data set provided by AK from Keith et al 2015 & Rowe et al 2016	Gisburn. SRF and SRC Chronosequence. Data for more than just afforestation possible. pH (water) % moisture (105 °C for 12 h) %C (elemental analyser (Leco, truspecCN)) %N (elemental analyser (Leco, truspecCN)) CtoN_Bwcal(%C/%N)	Sitka spruce (Grassland control)	stika spruce 1st rotation	pasture plated with conifer, for SRT	gymnosperm	planted conifer	conifer	15	20	5.28	3.76	-1.52	-0.076	43.51979702	42.87429847	-0.64549855	-0.032274928	6.378633333	10.97855667	4.599923337	0.229996167	0.491683667	0.547340667	0.055657	0.00278285
SRT. AK&RR	Keith et al	Data set provided by AK from Keith et al 2015 & Rowe et al 2016	Gisburn. SRF and SRC Chronosequence. Data for more than just afforestation possible. pH (water) % moisture (105 °C for 12 h) %C (elemental analyser (Leco, truspecCN)) %N (elemental analyser (Leco, truspecCN)) CtoN_Bwcal(%C/%N)	Scots pine (Grassland control)	scotspine 2nd rotation	second rotation of conifer forestry	gymnosperm	planted conifer	conifer	15	55	5.28	4.943	-0.337	-0.006127273	43.51979702	43.83021925	0.31042223	0.005644041	6.378633333	8.868313334	2.489680001	0.045266909	0.491683667	0.516039667	0.024356	0.000442836
SRT. AK&RR	Keith et al	Data set provided by AK from Keith et al 2015 & Rowe et al 2016	Glensaugh. SRF and SRC Chronosequence. Data for more than just afforestation possible. pH (water) % moisture (105 °C for 12 h) %C (elemental analyser (Leco, truspecCN)) %N (elemental analyser (Leco, truspecCN)) CtoN_Bwcal(%C/%N)	Sycamore (Pasture control)	sycamore 1st rotation	Pasture planted with broardleaf	angiosperm	planted broadleaved	broadleaved	15	23	5.681	5.58	-0.101	-0.004391304	37.1630622	35.72821664	-1.43484556	-0.06238459	4.59774	4.372033333	-0.225706667	-0.009813333	0.474646333	0.424507667	-0.050138666	-0.002179942
SRT. AK&RR	Keith et al	Data set provided by AK from Keith et al 2015 & Rowe et al 2016	Glensaugh. SRF and SRC Chronosequence. Data for more than just afforestation possible. pH (water) % moisture (105 °C for 12 h) %C (elemental analyser (Leco, truspecCN)) %N (elemental analyser (Leco, truspecCN)) CtoN_Bwcal(%C/%N)	H. larch (Pasture control)	H.larch 1st rotation	Pasture planted with Conifer	gymnosperm	planted conifer	conifer	15	23	5.681	5.732	0.051	0.002217391	37.1630622	NA	NA	NA	4.59774	NA	NA	NA	0.474646333	NA	NA	NA
SRT. AK&RR	Keith et al	Data set provided by AK from Keith et al 2015 & Rowe et al 2016	Glensaugh. SRF and SRC Chronosequence. Data for more than just afforestation possible. pH (water) % moisture (105 °C for 12 h) %C (elemental analyser (Leco, truspecCN)) %N (elemental analyser (Leco, truspecCN)) CtoN_Bwcal(%C/%N)	Scots pine (Pasture control)	scots pine 1st rotation	Pasture planted with Conifer	gymnosperm	planted conifer	conifer	15	23	5.681	5.089	-0.592	-0.02573913	37.1630622	34.5566656	-2.6063966	-0.113321591	4.59774	4.556316667	-0.041423333	-0.001801014	0.474646333	0.436491667	-0.038154666	-0.001658899
SRT. AK&RR	Keith et al	Data set provided by AK from Keith et al 2015 & Rowe et al 2016	Hartwood. SRF and SRC Chronosequence. Data for more than just afforestation possible. pH (water) % moisture (105 °C for 12 h) %C (elemental analyser (Leco, truspecCN)) %N (elemental analyser (Leco, truspecCN)) CtoN_Bwcal(%C/%N)	Alder (Pasture control)	alder 1st rotation	Pasture planted with broardleaf	angiosperm	planted broadleaved	broadleaved	15	21	6.112	5.815	-0.297	-0.014142857	32.17827704	32.38866722	0.21039018	0.01001858	4.350493333	3.89681	-0.453683333	-0.021603968	0.396316	0.359088	-0.037228	-0.001772762
SRT. AK&RR	Keith et al	Data set provided by AK from Keith et al 2015 & Rowe et al 2016	Hartwood. SRF and SRC Chronosequence. Data for more than just afforestation possible. pH (water) % moisture (105 °C for 12 h) %C (elemental analyser (Leco, truspecCN)) %N (elemental analyser (Leco, truspecCN)) CtoN_Bwcal(%C/%N)	Poplar (Pasture control)	poplar 1st rotation	Pasture planted with broardleaf	angiosperm	planted broadleaved	broadleaved	15	21	6.112	6.246	0.134	0.006380952	32.17827704	33.49643009	1.31815305	0.062769193	4.350493333	3.87185	-0.478643333	-0.02279254	0.396316	0.343628333	-0.052687667	-0.002508937
SRT. AK&RR	Keith et al	Data set provided by AK from Keith et al 2015 & Rowe et al 2016	Hartwood. SRF and SRC Chronosequence. Data for more than just afforestation possible. pH (water) % moisture (105 °C for 12 h) %C (elemental analyser (Leco, truspecCN)) %N (elemental analyser (Leco, truspecCN)) CtoN_Bwcal(%C/%N)	Sitka spruce (Pasture control)	stika spruce 1st rotation	Pasture planted with Conifer	gymnosperm	planted conifer	conifer	15	21	6.112	5.895	-0.217	-0.010333333	32.17827704	28.37262973	-3.80564731	-0.1812213	4.350493333	4.505366667	0.154873334	0.007374921	0.396316	0.34673	-0.049586	-0.002361238
SRT. AK&RR	Keith et al	Data set provided by AK from Keith et al 2015 & Rowe et al 2016	Newton Rigg. SRF and SRC Chronosequence. Data for more than just afforestation possible. pH (water) % moisture (105 °C for 12 h) %C (elemental analyser (Leco, truspecCN)) %N (elemental analyser (Leco, truspecCN)) CtoN_Bwcal(%C/%N)	Alder (Pasture control)	Alder 1st rotation	Pasture planted with broardleaf	angiosperm	planted broadleaved	broadleaved	15	4	5.982	5.698	-0.284	-0.071	28.37321959	28.97081376	0.59759417	0.149398542	3.38554	3.838963333	0.453423333	0.113355833	0.390840667	0.405429667	0.014589	0.00364725
SRT. AK&RR	Keith et al	Data set provided by AK from Keith et al 2015 & Rowe et al 2016	Newton Rigg. SRF and SRC Chronosequence. Data for more than just afforestation possible. pH (water) % moisture (105 °C for 12 h) %C (elemental analyser (Leco, truspecCN)) %N (elemental analyser (Leco, truspecCN)) CtoN_Bwcal(%C/%N)	Ash (Pasture control)	Ash 1st roptation	Pasture planted with broardleaf	angiosperm	planted broadleaved	broadleaved	15	4	5.982	5.457	-0.525	-0.13125	28.37321959	27.7637744	-0.60944519	-0.152361298	3.38554	3.50008	0.11454	0.028635	0.390840667	0.372464333	-0.018376334	-0.004594084
SRT. AK&RR	Keith et al	Data set provided by AK from Keith et al 2015 & Rowe et al 2016	Newton Rigg. SRF and SRC Chronosequence. Data for more than just afforestation possible. pH (water) % moisture (105 °C for 12 h) %C (elemental analyser (Leco, truspecCN)) %N (elemental analyser (Leco, truspecCN)) CtoN_Bwcal(%C/%N)	Sycamore (Pasture control)	Sycamore 1st rotation	Pasture planted with broardleaf	angiosperm	planted broadleaved	broadleaved	15	4	5.982	5.673	-0.309	-0.07725	28.37321959	27.9624873	-0.41073229	-0.102683073	3.38554	3.564396667	0.178856667	0.044714167	0.390840667	0.385408	-0.005432667	-0.001358167
