## Supplementary material for "Make like a tree and leave: How will tree species loss and climate change alter future temperate broadleaved forests?": Table SM.2. Top_20Sp._in_Fraxinus_excelsior_plots_and_NVCunits

### Sheet: BWwithCC_and_ModelledPlanted_As
Scenario	F. E. plots	Sp.1	Sp.2	Sp.3	Sp.4	Sp.5	Sp.6	Sp.7	Sp.8	Sp.9	Sp.10	Sp.11	Sp.12	Sp.13	Sp.14	Sp.15	Sp.16	Sp.17	Sp.18	Sp.19	Sp.20	NVC Unit 1	NVC Unit 2	NVC Unit 3	NVC Unit 4	NVC Unit 5	NVC Unit No F.E.1	NVC Unit No F.E.2	NVC Unit No F.E.3	NVC Unit No F.E.4	NVC Unit No F.E.5	1 Woodland type	2 Woodland type	3 Woodland type	4 Woodland type	5 Woodland type	No F.e. 1 Woodland type	No F.e. 2 Woodland type	No F.e. 3 Woodland type	No F.e. 4 Woodland type	No F.e. 5 Woodland type	AW count	NBW count	S count	WW count	no F.e.; AW count	no F.e.; NBW count	no F.e.; S count	no F.e.; WW count
observed BW 2016	12	Rubus fruticosus (12, 0.751, 0.5)	Acer pseudoplatanus (12, 0.671, 0.749)	Hedera helix (12, 0.604, 0.377)	Corylus avellana (12, 0.575, 0.615)	Fraxinus excelsior (12, 0.498, 0.383)	Crataegus monogyna (11, 0.562, 0.601)	Dryopteris filix-mas (11, 0.503, 0.537)	Circaea lutetiana (11, 0.445, 0.544)	Geranium robertianum (11, 0.385, 0.476)	Dryopteris dilatata (10, 0.548, 0.369)	Mercurialis perennis (10, 0.446, 0.716)	Urtica dioica (10, 0.44, 0.735)	Galium aparine (9, 0.412, 0.712)	Ilex aquifolium (9, 0.411, 0.329)	Viola riviniana (8, 0.448, 1.695)	Hyacinthoides non-scripta (8, 0.337, 0.385)	Arum maculatum (7, 0.398, 0.551)	Quercus seedling/sp (6, 0.556, 0.924)	Pteridium aquilinum (5, 0.433, 0.522)	Sambucus nigra (5, 0.419, 0.574)	W8	W8b	W8e	W8d	W12a	NA	NA	NA	NA	NA	NBW	NBW	NBW	NBW	NBW	#N/A	#N/A	#N/A	#N/A	#N/A	0	5	0	0	0	0	0	0
observed BW 2029	12	Acer pseudoplatanus (12, 0.696, 0.749)	Rubus fruticosus (12, 0.653, 0.5)	Dryopteris dilatata (12, 0.581, 0.369)	Fraxinus excelsior (12, 0.56, 0.383)	Corylus avellana (12, 0.536, 0.615)	Dryopteris filix-mas (11, 0.596, 0.537)	Crataegus monogyna (10, 0.537, 0.601)	Hedera helix (10, 0.525, 0.377)	Mercurialis perennis (10, 0.481, 0.716)	Urtica dioica (10, 0.401, 0.735)	Ilex aquifolium (10, 0.382, 0.329)	Viola riviniana (9, 0.44, 1.695)	Galium aparine (9, 0.387, 0.712)	Hyacinthoides non-scripta (9, 0.358, 0.385)	Poa trivialis (8, 0.407, 0.359)	Circaea lutetiana (8, 0.403, 0.544)	Pteridium aquilinum (7, 0.47, 0.522)	Sorbus aucuparia (7, 0.443, 0.327)	Geranium robertianum (7, 0.359, 0.476)	Betula seedling/sp (6, 0.551, 0.705)	W10c	W8e	W10e	W8	W10	W10	W10c	W8e	W10e	W8	AW	NBW	AW	NBW	AW	AW	AW	NBW	AW	NBW	3	2	0	0	3	2	0	0
observed BW 2036	11	Rubus fruticosus (11, 0.706, 0.5)	Acer pseudoplatanus (11, 0.704, 0.749)	Hedera helix (11, 0.621, 0.377)	Dryopteris filix-mas (11, 0.593, 0.537)	Dryopteris dilatata (11, 0.58, 0.369)	Corylus avellana (11, 0.543, 0.615)	Fraxinus excelsior (11, 0.477, 0.383)	Ilex aquifolium (11, 0.394, 0.329)	Crataegus monogyna (10, 0.517, 0.601)	Viola riviniana (9, 0.427, 1.695)	Mercurialis perennis (9, 0.396, 0.716)	Pteridium aquilinum (9, 0.386, 0.522)	Urtica dioica (8, 0.397, 0.735)	Hyacinthoides non-scripta (8, 0.362, 0.385)	Geranium robertianum (8, 0.36, 0.476)	Circaea lutetiana (7, 0.459, 0.544)	Fagus sylvatica (7, 0.34, 0.349)	Quercus seedling/sp (6, 0.519, 0.924)	Sorbus aucuparia (6, 0.41, 0.327)	Galium aparine (6, 0.395, 0.712)	W8	W10	W8e	W10c	W10e	W10	W8	W8e	W10c	W10a	NBW	AW	NBW	AW	AW	AW	NBW	NBW	AW	AW	3	2	0	0	3	2	0	0
observed BW 2046	18	Rubus fruticosus (18, 0.709, 0.5)	Corylus avellana (18, 0.646, 0.615)	Acer pseudoplatanus (18, 0.546, 0.749)	Fraxinus excelsior (18, 0.497, 0.383)	Dryopteris filix-mas (17, 0.5, 0.537)	Crataegus monogyna (16, 0.568, 0.601)	Dryopteris dilatata (15, 0.533, 0.369)	Mercurialis perennis (15, 0.487, 0.716)	Circaea lutetiana (13, 0.514, 0.544)	Urtica dioica (13, 0.432, 0.735)	Pteridium aquilinum (13, 0.425, 0.522)	Hedera helix (13, 0.422, 0.377)	Galium aparine (13, 0.411, 0.712)	Hyacinthoides non-scripta (13, 0.367, 0.385)	Geranium robertianum (11, 0.37, 0.476)	Viola riviniana (10, 0.42, 1.695)	Ilex aquifolium (10, 0.379, 0.329)	Poa trivialis (9, 0.389, 0.359)	Sambucus nigra (9, 0.379, 0.574)	Arum maculatum (8, 0.348, 0.551)	W8	W8e	W10	W8a	W8b	W8	W8e	W10	W10c	W10e	NBW	NBW	AW	NBW	NBW	NBW	NBW	AW	AW	AW	1	4	0	0	3	2	0	0
observed BW 2050	10	Rubus fruticosus (10, 0.761, 0.5)	Hedera helix (10, 0.62, 0.377)	Acer pseudoplatanus (10, 0.611, 0.749)	Pteridium aquilinum (10, 0.499, 0.522)	Fraxinus excelsior (10, 0.426, 0.383)	Dryopteris dilatata (9, 0.581, 0.369)	Crataegus monogyna (9, 0.523, 0.601)	Dryopteris filix-mas (9, 0.505, 0.537)	Ilex aquifolium (9, 0.444, 0.329)	Corylus avellana (9, 0.427, 0.615)	Geranium robertianum (8, 0.431, 0.476)	Urtica dioica (8, 0.417, 0.735)	Circaea lutetiana (7, 0.522, 0.544)	Hyacinthoides non-scripta (7, 0.408, 0.385)	Viola riviniana (6, 0.45, 1.695)	Mercurialis perennis (6, 0.445, 0.716)	Fagus sylvatica (5, 0.47, 0.349)	Galium aparine (5, 0.436, 0.712)	Quercus seedling/sp (4, 0.718, 0.924)	Polystichum setiferum (4, 0.451, 0.275)	W10	W8	W8e	W8a	W8d	W10	W8e	W8	W10c	W8a	AW	NBW	NBW	NBW	NBW	AW	NBW	NBW	AW	NBW	1	4	0	0	2	3	0	0
planted AH 2029	20	Crataegus monogyna (20, 0.689, 0.601)	Rubus fruticosus (20, 0.65, 0.5)	Fraxinus excelsior (20, 0.482, 0.383)	Hedera helix (19, 0.528, 0.377)	Urtica dioica (19, 0.457, 0.735)	Galium aparine (19, 0.425, 0.712)	Sambucus nigra (19, 0.421, 0.574)	Acer pseudoplatanus (18, 0.541, 0.749)	Corylus avellana (18, 0.48, 0.615)	Geranium robertianum (17, 0.371, 0.476)	Poa trivialis (16, 0.27, 0.359)	Mercurialis perennis (13, 0.359, 0.716)	Quercus seedling/sp (12, 0.43, 0.924)	Tamus communis (12, 0.388, 0.517)	Dryopteris filix-mas (12, 0.329, 0.537)	Ilex aquifolium (12, 0.246, 0.329)	Geum urbanum (12, 0.212, 0.423)	Arum maculatum (11, 0.404, 0.551)	Brachypodium sylvaticum (11, 0.313, 0.472)	Dryopteris dilatata (11, 0.254, 0.369)	W8d	W8e	W21	W21a	W8	W21	W21b	W8d	W21c	W8e	NBW	NBW	S	S	NBW	S	S	NBW	S	NBW	0	3	2	0	0	2	3	0
planted AH 2036	22	Rubus fruticosus (22, 0.654, 0.5)	Crataegus monogyna (22, 0.635, 0.601)	Fraxinus excelsior (22, 0.516, 0.383)	Hedera helix (21, 0.572, 0.377)	Galium aparine (21, 0.439, 0.712)	Urtica dioica (21, 0.426, 0.735)	Acer pseudoplatanus (20, 0.596, 0.749)	Corylus avellana (20, 0.45, 0.615)	Sambucus nigra (20, 0.376, 0.574)	Geranium robertianum (19, 0.351, 0.476)	Poa trivialis (17, 0.235, 0.359)	Mercurialis perennis (14, 0.38, 0.716)	Dryopteris filix-mas (14, 0.331, 0.537)	Quercus seedling/sp (13, 0.524, 0.924)	Tamus communis (13, 0.396, 0.517)	Ilex aquifolium (13, 0.257, 0.329)	Circaea lutetiana (12, 0.363, 0.544)	Arum maculatum (11, 0.424, 0.551)	Dryopteris dilatata (11, 0.242, 0.369)	Brachypodium sylvaticum (10, 0.262, 0.472)	W8d	W8e	W21	W21a	W8	W21	W21c	W8e	W21a	W21b	NBW	NBW	S	S	NBW	S	S	NBW	S	S	0	3	2	0	0	1	4	0
planted AH 2046	23	Crataegus monogyna (23, 0.612, 0.601)	Rubus fruticosus (23, 0.612, 0.5)	Fraxinus excelsior (23, 0.508, 0.383)	Hedera helix (22, 0.6, 0.377)	Galium aparine (22, 0.432, 0.712)	Urtica dioica (22, 0.412, 0.735)	Sambucus nigra (21, 0.355, 0.574)	Acer pseudoplatanus (20, 0.593, 0.749)	Corylus avellana (20, 0.425, 0.615)	Geranium robertianum (20, 0.337, 0.476)	Poa trivialis (18, 0.226, 0.359)	Mercurialis perennis (14, 0.37, 0.716)	Dryopteris filix-mas (14, 0.328, 0.537)	Ilex aquifolium (14, 0.252, 0.329)	Quercus seedling/sp (13, 0.556, 0.924)	Tamus communis (13, 0.394, 0.517)	Circaea lutetiana (12, 0.356, 0.544)	Arum maculatum (11, 0.402, 0.551)	Dryopteris dilatata (11, 0.239, 0.369)	Ulmus sp. (c) (10, 0.434, 0.468)	W8d	W12a	W21	W8e	W21a	W21	W21b	W8e	W21a	W21c	NBW	NBW	S	NBW	S	S	S	NBW	S	S	0	3	2	0	0	1	4	0
planted AH 2050	22	Rubus fruticosus (22, 0.614, 0.5)	Crataegus monogyna (22, 0.61, 0.601)	Fraxinus excelsior (22, 0.51, 0.383)	Hedera helix (21, 0.601, 0.377)	Galium aparine (21, 0.428, 0.712)	Urtica dioica (21, 0.412, 0.735)	Acer pseudoplatanus (20, 0.593, 0.749)	Corylus avellana (20, 0.422, 0.615)	Sambucus nigra (20, 0.352, 0.574)	Geranium robertianum (19, 0.337, 0.476)	Poa trivialis (17, 0.225, 0.359)	Mercurialis perennis (14, 0.372, 0.716)	Dryopteris filix-mas (14, 0.346, 0.537)	Ilex aquifolium (14, 0.259, 0.329)	Quercus seedling/sp (13, 0.545, 0.924)	Tamus communis (13, 0.394, 0.517)	Circaea lutetiana (12, 0.355, 0.544)	Arum maculatum (11, 0.401, 0.551)	Dryopteris dilatata (11, 0.238, 0.369)	Ulmus sp. (c) (9, 0.435, 0.468)	W8d	W8e	W8b	W12a	W21	W21	W8e	W21a	W21b	W21c	NBW	NBW	NBW	NBW	S	S	NBW	S	S	S	0	4	1	0	0	1	4	0
planted AH Pred 2029	16	Crataegus monogyna (16, 0.616, 0.601)	Fraxinus excelsior (16, 0.464, 0.383)	Poa trivialis (16, 0.325, 0.359)	Rubus fruticosus (15, 0.509, 0.5)	Urtica dioica (15, 0.474, 0.735)	Hedera helix (15, 0.41, 0.377)	Galium aparine (15, 0.39, 0.712)	Acer pseudoplatanus (14, 0.603, 0.749)	Sambucus nigra (14, 0.437, 0.574)	Dryopteris filix-mas (14, 0.318, 0.537)	Corylus avellana (13, 0.431, 0.615)	Quercus seedling/sp (12, 0.368, 0.924)	Geranium robertianum (12, 0.332, 0.476)	Ilex aquifolium (12, 0.269, 0.329)	Geum urbanum (10, 0.218, 0.423)	Mercurialis perennis (8, 0.508, 0.716)	Arum maculatum (7, 0.335, 0.551)	Brachypodium sylvaticum (7, 0.304, 0.472)	Circaea lutetiana (6, 0.317, 0.544)	Acer campestre (6, 0.315, 0.321)	W8e	W6	W8d	W21b	W12a	W21	W6	W8e	W21a	W21b	NBW	WW	NBW	S	NBW	S	WW	NBW	S	S	0	3	1	1	0	1	3	1
planted AH Pred 2036	19	Rubus fruticosus (19, 0.606, 0.5)	Crataegus monogyna (19, 0.599, 0.601)	Fraxinus excelsior (19, 0.49, 0.383)	Hedera helix (18, 0.568, 0.377)	Galium aparine (18, 0.456, 0.712)	Urtica dioica (18, 0.413, 0.735)	Acer pseudoplatanus (16, 0.709, 0.749)	Corylus avellana (16, 0.417, 0.615)	Geranium robertianum (16, 0.366, 0.476)	Poa trivialis (16, 0.245, 0.359)	Sambucus nigra (15, 0.404, 0.574)	Dryopteris filix-mas (15, 0.335, 0.537)	Ilex aquifolium (14, 0.3, 0.329)	Quercus seedling/sp (12, 0.481, 0.924)	Mercurialis perennis (12, 0.426, 0.716)	Arum maculatum (11, 0.348, 0.551)	Lonicera periclymenum (11, 0.214, 0.164)	Tamus communis (10, 0.313, 0.517)	Brachypodium sylvaticum (8, 0.278, 0.472)	Dryopteris dilatata (8, 0.256, 0.369)	W8e	W21	W21a	W8d	W21b	W21	W21a	W21b	W6	W8e	NBW	S	S	NBW	S	S	S	S	WW	NBW	0	2	3	0	0	1	3	1
planted AH Pred 2046	14	Crataegus monogyna (14, 0.593, 0.601)	Rubus fruticosus (14, 0.574, 0.5)	Fraxinus excelsior (14, 0.508, 0.383)	Galium aparine (13, 0.423, 0.712)	Urtica dioica (13, 0.417, 0.735)	Acer pseudoplatanus (12, 0.618, 0.749)	Hedera helix (12, 0.559, 0.377)	Circaea lutetiana (12, 0.411, 0.544)	Dryopteris filix-mas (12, 0.405, 0.537)	Geranium robertianum (12, 0.333, 0.476)	Corylus avellana (11, 0.51, 0.615)	Poa trivialis (11, 0.274, 0.359)	Mercurialis perennis (9, 0.504, 0.716)	Tamus communis (9, 0.403, 0.517)	Sambucus nigra (9, 0.318, 0.574)	Dryopteris dilatata (9, 0.225, 0.369)	Arum maculatum (8, 0.456, 0.551)	Viola riviniana (8, 0.375, 1.695)	Fagus sylvatica (8, 0.331, 0.349)	Ilex aquifolium (7, 0.288, 0.329)	W8e	W8	W8b	W8d	W10c	W8e	W8	W8b	W8d	W6	NBW	NBW	NBW	NBW	AW	NBW	NBW	NBW	NBW	WW	1	4	0	0	0	4	0	1
planted AH Pred 2050	22	Rubus fruticosus (22, 0.662, 0.5)	Crataegus monogyna (22, 0.624, 0.601)	Fraxinus excelsior (22, 0.445, 0.383)	Hedera helix (21, 0.613, 0.377)	Galium aparine (21, 0.468, 0.712)	Urtica dioica (21, 0.444, 0.735)	Acer pseudoplatanus (20, 0.63, 0.749)	Geranium robertianum (19, 0.387, 0.476)	Dryopteris filix-mas (18, 0.332, 0.537)	Corylus avellana (15, 0.339, 0.615)	Quercus seedling/sp (14, 0.662, 0.924)	Tamus communis (14, 0.481, 0.517)	Mercurialis perennis (14, 0.462, 0.716)	Poa trivialis (14, 0.259, 0.359)	Ilex aquifolium (13, 0.305, 0.329)	Arum maculatum (11, 0.486, 0.551)	Circaea lutetiana (11, 0.463, 0.544)	Sambucus nigra (11, 0.388, 0.574)	Brachythecium rutabulum (11, 0.277, 0.847)	Polystichum setiferum (9, 0.494, 0.275)	W8e	W8	W8d	W6	W8b	W8e	W6	W8	W21	W21b	NBW	NBW	NBW	WW	NBW	NBW	WW	NBW	S	S	0	4	0	1	0	2	2	1
planted IG 2029	261	Crataegus monogyna (261, 0.671, 0.601)	Rubus fruticosus (261, 0.613, 0.5)	Fraxinus excelsior (261, 0.522, 0.383)	Urtica dioica (258, 0.478, 0.735)	Galium aparine (255, 0.409, 0.712)	Hedera helix (251, 0.55, 0.377)	Poa trivialis (241, 0.295, 0.359)	Geranium robertianum (240, 0.372, 0.476)	Corylus avellana (236, 0.587, 0.615)	Acer pseudoplatanus (228, 0.697, 0.749)	Sambucus nigra (219, 0.42, 0.574)	Dryopteris filix-mas (201, 0.365, 0.537)	Dryopteris dilatata (181, 0.275, 0.369)	Ilex aquifolium (172, 0.267, 0.329)	Circaea lutetiana (165, 0.357, 0.544)	Quercus seedling/sp (137, 0.551, 0.924)	Geum urbanum (130, 0.228, 0.423)	Viola riviniana (110, 0.326, 1.695)	Mercurialis perennis (105, 0.468, 0.716)	Arum maculatum (103, 0.41, 0.551)	W8e	W8d	W6	W8	W8b	W8e	W21	W6	W21b	W21a	NBW	NBW	WW	NBW	NBW	NBW	S	WW	S	S	0	4	0	1	0	1	3	1
planted IG 2036	297	Crataegus monogyna (297, 0.613, 0.601)	Rubus fruticosus (297, 0.604, 0.5)	Fraxinus excelsior (297, 0.552, 0.383)	Urtica dioica (295, 0.441, 0.735)	Galium aparine (291, 0.418, 0.712)	Hedera helix (286, 0.581, 0.377)	Geranium robertianum (274, 0.338, 0.476)	Corylus avellana (269, 0.544, 0.615)	Acer pseudoplatanus (257, 0.703, 0.749)	Sambucus nigra (247, 0.379, 0.574)	Poa trivialis (244, 0.253, 0.359)	Dryopteris filix-mas (224, 0.372, 0.537)	Ilex aquifolium (203, 0.269, 0.329)	Dryopteris dilatata (190, 0.257, 0.369)	Circaea lutetiana (183, 0.369, 0.544)	Quercus seedling/sp (154, 0.61, 0.924)	Viola riviniana (124, 0.327, 1.695)	Mercurialis perennis (120, 0.464, 0.716)	Arum maculatum (114, 0.419, 0.551)	Tamus communis (106, 0.348, 0.517)	W8e	W6	W8	W8d	W8b	W8e	W6	W21	W8	W21b	NBW	WW	NBW	NBW	NBW	NBW	WW	S	NBW	S	0	4	0	1	0	2	2	1
planted IG 2046	292	Crataegus monogyna (292, 0.598, 0.601)	Rubus fruticosus (292, 0.571, 0.5)	Fraxinus excelsior (292, 0.551, 0.383)	Urtica dioica (290, 0.434, 0.735)	Galium aparine (287, 0.411, 0.712)	Hedera helix (281, 0.603, 0.377)	Geranium robertianum (269, 0.322, 0.476)	Corylus avellana (264, 0.505, 0.615)	Acer pseudoplatanus (252, 0.69, 0.749)	Sambucus nigra (240, 0.36, 0.574)	Poa trivialis (233, 0.254, 0.359)	Dryopteris filix-mas (221, 0.377, 0.537)	Ilex aquifolium (197, 0.269, 0.329)	Dryopteris dilatata (187, 0.255, 0.369)	Circaea lutetiana (179, 0.368, 0.544)	Quercus seedling/sp (150, 0.642, 0.924)	Viola riviniana (122, 0.336, 1.695)	Fagus sylvatica (122, 0.281, 0.349)	Mercurialis perennis (116, 0.455, 0.716)	Arum maculatum (112, 0.407, 0.551)	W8e	W8	W6	W8b	W8d	W8e	W6	W21	W8	W25a	NBW	NBW	WW	NBW	NBW	NBW	WW	S	NBW	S	0	4	0	1	0	2	2	1
planted IG 2050	294	Crataegus monogyna (294, 0.597, 0.601)	Rubus fruticosus (294, 0.572, 0.5)	Fraxinus excelsior (294, 0.55, 0.383)	Urtica dioica (292, 0.432, 0.735)	Galium aparine (289, 0.411, 0.712)	Hedera helix (283, 0.603, 0.377)	Geranium robertianum (271, 0.322, 0.476)	Corylus avellana (266, 0.505, 0.615)	Acer pseudoplatanus (254, 0.689, 0.749)	Sambucus nigra (241, 0.36, 0.574)	Poa trivialis (235, 0.253, 0.359)	Dryopteris filix-mas (221, 0.377, 0.537)	Ilex aquifolium (194, 0.268, 0.329)	Circaea lutetiana (181, 0.367, 0.544)	Dryopteris dilatata (181, 0.256, 0.369)	Quercus seedling/sp (152, 0.639, 0.924)	Fagus sylvatica (128, 0.28, 0.349)	Viola riviniana (123, 0.335, 1.695)	Mercurialis perennis (119, 0.454, 0.716)	Arum maculatum (113, 0.409, 0.551)	W8e	W8	W6	W8b	W8d	W8e	W6	W21	W8	W25a	NBW	NBW	WW	NBW	NBW	NBW	WW	S	NBW	S	0	4	0	1	0	2	2	1
planted IG Pred 2029	264	Crataegus monogyna (264, 0.637, 0.601)	Fraxinus excelsior (264, 0.482, 0.383)	Urtica dioica (262, 0.481, 0.735)	Galium aparine (257, 0.38, 0.712)	Hedera helix (249, 0.471, 0.377)	Corylus avellana (246, 0.498, 0.615)	Rubus fruticosus (240, 0.5, 0.5)	Geranium robertianum (235, 0.355, 0.476)	Poa trivialis (235, 0.33, 0.359)	Acer pseudoplatanus (228, 0.679, 0.749)	Sambucus nigra (220, 0.424, 0.574)	Dryopteris filix-mas (201, 0.415, 0.537)	Ilex aquifolium (191, 0.311, 0.329)	Dryopteris dilatata (163, 0.277, 0.369)	Circaea lutetiana (161, 0.324, 0.544)	Quercus seedling/sp (138, 0.497, 0.924)	Geum urbanum (128, 0.234, 0.423)	Mercurialis perennis (118, 0.506, 0.716)	Viola riviniana (113, 0.321, 1.695)	Arum maculatum (101, 0.361, 0.551)	W8e	W8	W6	W8d	W8b	W8e	W6	W21	W8	W8d	NBW	NBW	WW	NBW	NBW	NBW	WW	S	NBW	NBW	0	4	0	1	0	3	1	1
planted IG Pred 2036	284	Crataegus monogyna (284, 0.615, 0.601)	Rubus fruticosus (284, 0.548, 0.5)	Fraxinus excelsior (284, 0.467, 0.383)	Urtica dioica (282, 0.431, 0.735)	Galium aparine (281, 0.405, 0.712)	Hedera helix (276, 0.573, 0.377)	Geranium robertianum (258, 0.369, 0.476)	Corylus avellana (256, 0.47, 0.615)	Acer pseudoplatanus (239, 0.697, 0.749)	Poa trivialis (231, 0.259, 0.359)	Dryopteris filix-mas (217, 0.398, 0.537)	Sambucus nigra (209, 0.374, 0.574)	Ilex aquifolium (205, 0.341, 0.329)	Dryopteris dilatata (183, 0.288, 0.369)	Circaea lutetiana (163, 0.351, 0.544)	Glechoma hederacea (157, 0.279, 0.44)	Quercus seedling/sp (143, 0.599, 0.924)	Lonicera periclymenum (140, 0.263, 0.164)	Mercurialis perennis (124, 0.398, 0.716)	Viola riviniana (113, 0.31, 1.695)	W8e	W6	W8	W8b	W8d	W8e	W6	W8	W21	W8b	NBW	WW	NBW	NBW	NBW	NBW	WW	NBW	S	NBW	0	4	0	1	0	3	1	1
planted IG Pred 2046	286	Crataegus monogyna (286, 0.58, 0.601)	Fraxinus excelsior (286, 0.533, 0.383)	Rubus fruticosus (285, 0.553, 0.5)	Urtica dioica (284, 0.404, 0.735)	Galium aparine (280, 0.374, 0.712)	Poa trivialis (272, 0.303, 0.359)	Hedera helix (270, 0.517, 0.377)	Corylus avellana (250, 0.573, 0.615)	Geranium robertianum (247, 0.299, 0.476)	Acer pseudoplatanus (245, 0.62, 0.749)	Dryopteris filix-mas (233, 0.427, 0.537)	Sambucus nigra (203, 0.34, 0.574)	Ilex aquifolium (175, 0.276, 0.329)	Circaea lutetiana (170, 0.408, 0.544)	Dryopteris dilatata (153, 0.248, 0.369)	Fagus sylvatica (140, 0.326, 0.349)	Quercus seedling/sp (131, 0.685, 0.924)	Viola riviniana (126, 0.389, 1.695)	Mercurialis perennis (111, 0.493, 0.716)	Glechoma hederacea (107, 0.226, 0.44)	W8e	W8	W8b	W8d	W6	W8e	W8	W6	W8b	W8d	NBW	NBW	NBW	NBW	WW	NBW	NBW	WW	NBW	NBW	0	4	0	1	0	4	0	1
planted IG Pred 2050	304	Rubus fruticosus (304, 0.644, 0.5)	Crataegus monogyna (304, 0.601, 0.601)	Fraxinus excelsior (304, 0.445, 0.383)	Urtica dioica (301, 0.425, 0.735)	Galium aparine (297, 0.429, 0.712)	Hedera helix (293, 0.608, 0.377)	Geranium robertianum (270, 0.383, 0.476)	Acer pseudoplatanus (255, 0.649, 0.749)	Dryopteris filix-mas (232, 0.385, 0.537)	Corylus avellana (198, 0.341, 0.615)	Ilex aquifolium (186, 0.333, 0.329)	Poa trivialis (183, 0.258, 0.359)	Brachythecium rutabulum (173, 0.309, 0.847)	Circaea lutetiana (171, 0.452, 0.544)	Pteridium aquilinum (166, 0.291, 0.522)	Quercus seedling/sp (143, 0.696, 0.924)	Ulex europaeus (138, 0.379, 0.251)	Dryopteris dilatata (130, 0.282, 0.369)	Tamus communis (126, 0.434, 0.517)	Sambucus nigra (126, 0.314, 0.574)	W8e	W8	W8b	W6	W10	W8e	W8	W6	W8b	W10	NBW	NBW	NBW	WW	AW	NBW	NBW	WW	NBW	AW	1	3	0	1	1	3	0	1
planted NG 2029	232	Crataegus monogyna (232, 0.66, 0.601)	Fraxinus excelsior (232, 0.539, 0.383)	Rubus fruticosus (230, 0.612, 0.5)	Corylus avellana (228, 0.62, 0.615)	Urtica dioica (228, 0.478, 0.735)	Geranium robertianum (227, 0.368, 0.476)	Galium aparine (224, 0.394, 0.712)	Hedera helix (217, 0.553, 0.377)	Poa trivialis (211, 0.311, 0.359)	Acer pseudoplatanus (208, 0.696, 0.749)	Dryopteris filix-mas (200, 0.387, 0.537)	Sambucus nigra (185, 0.403, 0.574)	Dryopteris dilatata (176, 0.296, 0.369)	Circaea lutetiana (162, 0.381, 0.544)	Ilex aquifolium (146, 0.273, 0.329)	Quercus seedling/sp (135, 0.567, 0.924)	Geum urbanum (108, 0.253, 0.423)	Mercurialis perennis (98, 0.477, 0.716)	Viola riviniana (95, 0.329, 1.695)	Hyacinthoides non-scripta (91, 0.212, 0.385)	W8e	W6	W8d	W8	W8b	W8e	W6	W21	W8	W6d	NBW	WW	NBW	NBW	NBW	NBW	WW	S	NBW	WW	0	4	0	1	0	2	1	2
planted NG 2036	252	Fraxinus excelsior (252, 0.567, 0.383)	Crataegus monogyna (251, 0.599, 0.601)	Rubus fruticosus (250, 0.599, 0.5)	Urtica dioica (249, 0.441, 0.735)	Corylus avellana (248, 0.582, 0.615)	Galium aparine (243, 0.398, 0.712)	Geranium robertianum (243, 0.332, 0.476)	Hedera helix (237, 0.578, 0.377)	Acer pseudoplatanus (226, 0.706, 0.749)	Dryopteris filix-mas (215, 0.391, 0.537)	Poa trivialis (214, 0.264, 0.359)	Sambucus nigra (206, 0.362, 0.574)	Dryopteris dilatata (181, 0.268, 0.369)	Circaea lutetiana (177, 0.385, 0.544)	Ilex aquifolium (163, 0.273, 0.329)	Quercus seedling/sp (147, 0.629, 0.924)	Mercurialis perennis (108, 0.472, 0.716)	Viola riviniana (100, 0.326, 1.695)	Tamus communis (83, 0.336, 0.517)	Lonicera periclymenum (78, 0.229, 0.164)	W8e	W8	W6	W8b	W8d	W8e	W6	W21	W8	W10	NBW	NBW	WW	NBW	NBW	NBW	WW	S	NBW	AW	0	4	0	1	1	2	1	1
planted NG 2046	247	Crataegus monogyna (247, 0.59, 0.601)	Fraxinus excelsior (247, 0.565, 0.383)	Urtica dioica (247, 0.432, 0.735)	Rubus fruticosus (245, 0.566, 0.5)	Corylus avellana (242, 0.539, 0.615)	Galium aparine (241, 0.392, 0.712)	Geranium robertianum (239, 0.318, 0.476)	Hedera helix (232, 0.597, 0.377)	Acer pseudoplatanus (222, 0.691, 0.749)	Dryopteris filix-mas (210, 0.394, 0.537)	Poa trivialis (205, 0.265, 0.359)	Sambucus nigra (198, 0.347, 0.574)	Dryopteris dilatata (180, 0.262, 0.369)	Circaea lutetiana (172, 0.386, 0.544)	Ilex aquifolium (161, 0.27, 0.329)	Quercus seedling/sp (144, 0.656, 0.924)	Mercurialis perennis (107, 0.464, 0.716)	Viola riviniana (102, 0.332, 1.695)	Fagus sylvatica (101, 0.291, 0.349)	Sorbus aucuparia (81, 0.25, 0.327)	W8e	W8	W8b	W6	W12a	W8e	W6	W8	W21	W10	NBW	NBW	NBW	WW	NBW	NBW	WW	NBW	S	AW	0	4	0	1	1	2	1	1
planted NG 2050	248	Crataegus monogyna (248, 0.589, 0.601)	Fraxinus excelsior (248, 0.564, 0.383)	Urtica dioica (248, 0.431, 0.735)	Rubus fruticosus (246, 0.566, 0.5)	Corylus avellana (244, 0.538, 0.615)	Galium aparine (242, 0.392, 0.712)	Geranium robertianum (239, 0.318, 0.476)	Hedera helix (233, 0.597, 0.377)	Acer pseudoplatanus (223, 0.69, 0.749)	Dryopteris filix-mas (209, 0.394, 0.537)	Poa trivialis (207, 0.264, 0.359)	Sambucus nigra (198, 0.347, 0.574)	Dryopteris dilatata (177, 0.263, 0.369)	Circaea lutetiana (171, 0.388, 0.544)	Ilex aquifolium (163, 0.268, 0.329)	Quercus seedling/sp (144, 0.659, 0.924)	Mercurialis perennis (107, 0.464, 0.716)	Viola riviniana (105, 0.329, 1.695)	Fagus sylvatica (102, 0.29, 0.349)	Epilobium montanum (84, 0.207, 0.494)	W8e	W8	W6	W8b	W8d	W8e	W6	W8	W21	W10	NBW	NBW	WW	NBW	NBW	NBW	WW	NBW	S	AW	0	4	0	1	1	2	1	1
planted NG Pred 2029	238	Crataegus monogyna (238, 0.651, 0.601)	Fraxinus excelsior (238, 0.489, 0.383)	Urtica dioica (234, 0.49, 0.735)	Corylus avellana (233, 0.539, 0.615)	Geranium robertianum (230, 0.354, 0.476)	Galium aparine (226, 0.389, 0.712)	Poa trivialis (222, 0.33, 0.359)	Acer pseudoplatanus (215, 0.677, 0.749)	Rubus fruticosus (213, 0.499, 0.5)	Hedera helix (210, 0.498, 0.377)	Dryopteris filix-mas (199, 0.443, 0.537)	Sambucus nigra (189, 0.43, 0.574)	Ilex aquifolium (175, 0.319, 0.329)	Dryopteris dilatata (172, 0.293, 0.369)	Circaea lutetiana (151, 0.347, 0.544)	Quercus seedling/sp (138, 0.51, 0.924)	Geum urbanum (115, 0.262, 0.423)	Mercurialis perennis (101, 0.547, 0.716)	Viola riviniana (99, 0.329, 1.695)	Sorbus aucuparia (98, 0.259, 0.327)	W8e	W6	W8	W8d	W8b	W8e	W6	W8	W21	W8d	NBW	WW	NBW	NBW	NBW	NBW	WW	NBW	S	NBW	0	4	0	1	0	3	1	1
planted NG Pred 2036	233	Fraxinus excelsior (233, 0.462, 0.383)	Crataegus monogyna (232, 0.612, 0.601)	Rubus fruticosus (231, 0.551, 0.5)	Urtica dioica (230, 0.424, 0.735)	Galium aparine (226, 0.392, 0.712)	Geranium robertianum (225, 0.362, 0.476)	Hedera helix (222, 0.571, 0.377)	Corylus avellana (222, 0.486, 0.615)	Acer pseudoplatanus (205, 0.69, 0.749)	Dryopteris filix-mas (193, 0.41, 0.537)	Poa trivialis (187, 0.262, 0.359)	Dryopteris dilatata (177, 0.295, 0.369)	Sambucus nigra (176, 0.353, 0.574)	Ilex aquifolium (175, 0.346, 0.329)	Circaea lutetiana (160, 0.367, 0.544)	Quercus seedling/sp (129, 0.605, 0.924)	Mercurialis perennis (106, 0.4, 0.716)	Glechoma hederacea (102, 0.285, 0.44)	Lonicera periclymenum (99, 0.265, 0.164)	Viola riviniana (97, 0.311, 1.695)	W8e	W8	W8b	W6	W10	W8e	W6	W8	W8b	W10	NBW	NBW	NBW	WW	AW	NBW	WW	NBW	NBW	AW	1	3	0	1	1	3	0	1
planted NG Pred 2046	247	Crataegus monogyna (247, 0.565, 0.601)	Fraxinus excelsior (247, 0.528, 0.383)	Urtica dioica (246, 0.394, 0.735)	Rubus fruticosus (245, 0.542, 0.5)	Galium aparine (240, 0.35, 0.712)	Corylus avellana (239, 0.582, 0.615)	Poa trivialis (232, 0.316, 0.359)	Hedera helix (229, 0.481, 0.377)	Geranium robertianum (221, 0.284, 0.476)	Acer pseudoplatanus (219, 0.598, 0.749)	Dryopteris filix-mas (207, 0.451, 0.537)	Sambucus nigra (187, 0.32, 0.574)	Ilex aquifolium (158, 0.273, 0.329)	Circaea lutetiana (154, 0.418, 0.544)	Dryopteris dilatata (144, 0.255, 0.369)	Quercus seedling/sp (128, 0.673, 0.924)	Mercurialis perennis (97, 0.497, 0.716)	Fagus sylvatica (94, 0.329, 0.349)	Viola riviniana (93, 0.387, 1.695)	Acer campestre (83, 0.331, 0.321)	W8e	W8	W8b	W10	W8d	W8	W8e	W10	W8b	W6	NBW	NBW	NBW	AW	NBW	NBW	NBW	AW	NBW	WW	1	4	0	0	1	3	0	1
planted NG Pred 2050	243	Crataegus monogyna (243, 0.601, 0.601)	Fraxinus excelsior (243, 0.449, 0.383)	Urtica dioica (243, 0.427, 0.735)	Rubus fruticosus (241, 0.651, 0.5)	Galium aparine (237, 0.427, 0.712)	Geranium robertianum (232, 0.38, 0.476)	Hedera helix (228, 0.602, 0.377)	Acer pseudoplatanus (217, 0.64, 0.749)	Dryopteris filix-mas (203, 0.385, 0.537)	Corylus avellana (175, 0.382, 0.615)	Circaea lutetiana (166, 0.473, 0.544)	Pteridium aquilinum (165, 0.288, 0.522)	Ilex aquifolium (159, 0.331, 0.329)	Poa trivialis (150, 0.265, 0.359)	Brachythecium rutabulum (146, 0.302, 0.847)	Quercus seedling/sp (127, 0.707, 0.924)	Dryopteris dilatata (116, 0.289, 0.369)	Mercurialis perennis (107, 0.47, 0.716)	Ulex europaeus (98, 0.394, 0.251)	Viola riviniana (94, 0.403, 1.695)	W8e	W8	W10	W8b	W6	W8e	W8	W10	W6	W8b	NBW	NBW	AW	NBW	WW	NBW	NBW	AW	WW	NBW	1	3	0	1	1	3	0	1
planted Br 2029	38	Crataegus monogyna (38, 0.613, 0.601)	Fraxinus excelsior (38, 0.556, 0.383)	Poa trivialis (37, 0.313, 0.359)	Corylus avellana (36, 0.655, 0.615)	Dryopteris filix-mas (36, 0.458, 0.537)	Rubus fruticosus (34, 0.557, 0.5)	Urtica dioica (34, 0.46, 0.735)	Dryopteris dilatata (34, 0.281, 0.369)	Hedera helix (33, 0.505, 0.377)	Geranium robertianum (32, 0.348, 0.476)	Galium aparine (31, 0.346, 0.712)	Sambucus nigra (27, 0.355, 0.574)	Circaea lutetiana (26, 0.378, 0.544)	Ilex aquifolium (26, 0.285, 0.329)	Acer pseudoplatanus (22, 0.693, 0.749)	Geum urbanum (22, 0.278, 0.423)	Hyacinthoides non-scripta (18, 0.23, 0.385)	Sorbus aucuparia (14, 0.316, 0.327)	Mercurialis perennis (13, 0.598, 0.716)	Brachypodium sylvaticum (13, 0.376, 0.472)	W8e	W8	W8d	W10	W10c	W8e	W10	W6	W10c	W8	NBW	NBW	NBW	AW	AW	NBW	AW	WW	AW	NBW	2	3	0	0	2	2	0	1
planted Br 2036	40	Fraxinus excelsior (40, 0.578, 0.383)	Crataegus monogyna (40, 0.55, 0.601)	Corylus avellana (38, 0.605, 0.615)	Poa trivialis (38, 0.26, 0.359)	Rubus fruticosus (36, 0.545, 0.5)	Urtica dioica (36, 0.414, 0.735)	Dryopteris dilatata (36, 0.26, 0.369)	Hedera helix (35, 0.518, 0.377)	Dryopteris filix-mas (35, 0.458, 0.537)	Geranium robertianum (33, 0.307, 0.476)	Galium aparine (32, 0.35, 0.712)	Ilex aquifolium (29, 0.279, 0.329)	Circaea lutetiana (28, 0.384, 0.544)	Sambucus nigra (27, 0.311, 0.574)	Acer pseudoplatanus (23, 0.677, 0.749)	Sorbus aucuparia (18, 0.276, 0.327)	Pteridium aquilinum (15, 0.19, 0.522)	Mercurialis perennis (14, 0.534, 0.716)	Tamus communis (14, 0.298, 0.517)	Arum maculatum (13, 0.362, 0.551)	W8e	W8	W10c	W10	W8d	W10	W6	W8e	W10c	W8	NBW	NBW	AW	AW	NBW	AW	WW	NBW	AW	NBW	2	3	0	0	2	2	0	1
planted Br 2046	39	Fraxinus excelsior (39, 0.578, 0.383)	Crataegus monogyna (39, 0.539, 0.601)	Corylus avellana (37, 0.563, 0.615)	Poa trivialis (37, 0.269, 0.359)	Rubus fruticosus (35, 0.521, 0.5)	Dryopteris filix-mas (35, 0.474, 0.537)	Urtica dioica (35, 0.408, 0.735)	Dryopteris dilatata (35, 0.272, 0.369)	Hedera helix (34, 0.545, 0.377)	Galium aparine (33, 0.339, 0.712)	Geranium robertianum (33, 0.293, 0.476)	Circaea lutetiana (27, 0.392, 0.544)	Sambucus nigra (27, 0.297, 0.574)	Ilex aquifolium (27, 0.284, 0.329)	Acer pseudoplatanus (22, 0.663, 0.749)	Sorbus aucuparia (18, 0.311, 0.327)	Epilobium montanum (16, 0.197, 0.494)	Mercurialis perennis (14, 0.518, 0.716)	Pteridium aquilinum (14, 0.196, 0.522)	Arum maculatum (13, 0.351, 0.551)	W8	W8e	W10	W10c	W8d	W6	W8e	W10	W10c	W8	NBW	NBW	AW	AW	NBW	WW	NBW	AW	AW	NBW	2	3	0	0	2	2	0	1
planted Br 2050	39	Fraxinus excelsior (39, 0.581, 0.383)	Crataegus monogyna (39, 0.541, 0.601)	Poa trivialis (38, 0.27, 0.359)	Corylus avellana (37, 0.566, 0.615)	Rubus fruticosus (35, 0.525, 0.5)	Dryopteris filix-mas (35, 0.471, 0.537)	Urtica dioica (35, 0.407, 0.735)	Hedera helix (34, 0.544, 0.377)	Dryopteris dilatata (34, 0.275, 0.369)	Geranium robertianum (33, 0.293, 0.476)	Galium aparine (32, 0.346, 0.712)	Circaea lutetiana (28, 0.386, 0.544)	Sambucus nigra (26, 0.302, 0.574)	Ilex aquifolium (26, 0.284, 0.329)	Acer pseudoplatanus (22, 0.662, 0.749)	Sorbus aucuparia (18, 0.31, 0.327)	Epilobium montanum (15, 0.2, 0.494)	Mercurialis perennis (14, 0.516, 0.716)	Arum maculatum (13, 0.351, 0.551)	Pteridium aquilinum (13, 0.202, 0.522)	W8e	W8	W10c	W10	W8d	W6	W8e	W10	W8	W10c	NBW	NBW	AW	AW	NBW	WW	NBW	AW	NBW	AW	2	3	0	0	2	2	0	1
planted Br Pred 2029	41	Crataegus monogyna (41, 0.64, 0.601)	Fraxinus excelsior (41, 0.474, 0.383)	Corylus avellana (39, 0.548, 0.615)	Poa trivialis (39, 0.321, 0.359)	Dryopteris filix-mas (36, 0.54, 0.537)	Urtica dioica (36, 0.495, 0.735)	Galium aparine (34, 0.371, 0.712)	Geranium robertianum (33, 0.347, 0.476)	Hedera helix (29, 0.42, 0.377)	Geum urbanum (29, 0.282, 0.423)	Sambucus nigra (28, 0.429, 0.574)	Dryopteris dilatata (27, 0.311, 0.369)	Ilex aquifolium (27, 0.311, 0.329)	Rubus fruticosus (26, 0.433, 0.5)	Circaea lutetiana (26, 0.34, 0.544)	Acer pseudoplatanus (24, 0.642, 0.749)	Sorbus aucuparia (20, 0.361, 0.327)	Hyacinthoides non-scripta (15, 0.24, 0.385)	Brachypodium sylvaticum (14, 0.397, 0.472)	Mercurialis perennis (13, 0.639, 0.716)	W8e	W8	W8d	W6	W10	W8e	W8	W6	W8d	W10	NBW	NBW	NBW	WW	AW	NBW	NBW	WW	NBW	AW	1	3	0	1	1	3	0	1
planted Br Pred 2036	34	Crataegus monogyna (34, 0.587, 0.601)	Fraxinus excelsior (34, 0.478, 0.383)	Poa trivialis (33, 0.274, 0.359)	Corylus avellana (32, 0.534, 0.615)	Rubus fruticosus (31, 0.521, 0.5)	Dryopteris filix-mas (31, 0.457, 0.537)	Urtica dioica (31, 0.416, 0.735)	Dryopteris dilatata (31, 0.289, 0.369)	Hedera helix (30, 0.537, 0.377)	Galium aparine (30, 0.356, 0.712)	Geranium robertianum (30, 0.352, 0.476)	Ilex aquifolium (29, 0.341, 0.329)	Circaea lutetiana (26, 0.372, 0.544)	Sambucus nigra (26, 0.315, 0.574)	Acer pseudoplatanus (18, 0.64, 0.749)	Sorbus aucuparia (15, 0.339, 0.327)	Mercurialis perennis (14, 0.449, 0.716)	Brachypodium sylvaticum (14, 0.332, 0.472)	Lonicera periclymenum (13, 0.285, 0.164)	Arum maculatum (12, 0.3, 0.551)	W8e	W8	W6	W10	W10c	W6	W8e	W8	W10	W10c	NBW	NBW	WW	AW	AW	WW	NBW	NBW	AW	AW	2	2	0	1	2	2	0	1
planted Br Pred 2046	37	Crataegus monogyna (37, 0.536, 0.601)	Fraxinus excelsior (37, 0.502, 0.383)	Corylus avellana (35, 0.582, 0.615)	Poa trivialis (35, 0.311, 0.359)	Urtica dioica (33, 0.384, 0.735)	Dryopteris filix-mas (32, 0.505, 0.537)	Rubus fruticosus (32, 0.456, 0.5)	Galium aparine (30, 0.318, 0.712)	Hedera helix (27, 0.387, 0.377)	Geranium robertianum (26, 0.262, 0.476)	Sambucus nigra (24, 0.293, 0.574)	Circaea lutetiana (23, 0.417, 0.544)	Dryopteris dilatata (23, 0.271, 0.369)	Ilex aquifolium (23, 0.257, 0.329)	Acer pseudoplatanus (20, 0.548, 0.749)	Deschampsia cespitosa (20, 0.243, 3.267)	Sorbus aucuparia (15, 0.307, 0.327)	Pteridium aquilinum (15, 0.227, 0.522)	Epilobium montanum (14, 0.283, 0.494)	Tamus communis (13, 0.324, 0.517)	W8	W8e	W10	W10c	W8b	W10	W8	W8e	W10c	W8d	NBW	NBW	AW	AW	NBW	AW	NBW	NBW	AW	NBW	2	3	0	0	2	3	0	0
planted Br Pred 2050	39	Crataegus monogyna (39, 0.586, 0.601)	Fraxinus excelsior (39, 0.477, 0.383)	Dryopteris filix-mas (37, 0.415, 0.537)	Urtica dioica (36, 0.442, 0.735)	Rubus fruticosus (35, 0.645, 0.5)	Hedera helix (34, 0.602, 0.377)	Geranium robertianum (34, 0.387, 0.476)	Corylus avellana (33, 0.508, 0.615)	Galium aparine (33, 0.416, 0.712)	Circaea lutetiana (27, 0.515, 0.544)	Ilex aquifolium (26, 0.374, 0.329)	Dryopteris dilatata (24, 0.309, 0.369)	Acer pseudoplatanus (23, 0.619, 0.749)	Pteridium aquilinum (23, 0.284, 0.522)	Poa trivialis (23, 0.25, 0.359)	Tamus communis (17, 0.429, 0.517)	Brachythecium rutabulum (15, 0.272, 0.847)	Quercus seedling/sp (14, 0.632, 0.924)	Mercurialis perennis (13, 0.523, 0.716)	Arum maculatum (13, 0.484, 0.551)	W8	W8e	W10	W10c	W6	W8e	W10	W8	W10c	W6	NBW	NBW	AW	AW	WW	NBW	AW	NBW	AW	WW	2	2	0	1	2	2	0	1

### Sheet: NVC cats
NVC unit	initails of woodland type	woodland type catergory
W10	AW	Acid woodland
W10a	AW	Acid woodland
W10c	AW	Acid woodland
W10e	AW	Acid woodland
W12a	NBW	Neutral or base rich woodland
W21	S	Scrub
W21a	S	Scrub
W21b	S	Scrub
W21c	S	Scrub
W25a	S	Scrub
W6	WW	Wet woodland
W6d	WW	Wet woodland
W8	NBW	Neutral or base rich woodland
W8a	NBW	Neutral or base rich woodland
W8b	NBW	Neutral or base rich woodland
W8d	NBW	Neutral or base rich woodland
W8e	NBW	Neutral or base rich woodland
